# Biological modifications of the immune response to COVID-19 vaccine in patients treated with rituximab and immune-checkpoint inhibitors

**DOI:** 10.1101/2024.03.05.583494

**Authors:** Francesco Ravera, Martina Dameri, Isabella Lombardo, Mario Stabile, Neri Fallani, Camilla Scarsi, Benedetta Cigolini, Giusy Gentilcore, Alexander Domnich, Lodovica Zullo, Eugenia Cella, Giulia Francia, Eugenia Montanari, Andrea Orsi, Andrea Bellodi, Fabio Ferrando, Darawan Rinchai, Filippo Ballerini, Bianca Bruzzone, Damien Chaussabel, Jean-Charles Grivel, Carlo Genova, Roberto Massimo Lemoli, Davide Bedognetti, Alberto Ballestrero, Lorenzo Ferrando, Gabriele Zoppoli

**Affiliations:** Department of Internal Medicine and Medical Specialties, University of Genoa, Genova, Italia; IRCCS Ospedale Policlinico San Martino, Genova, Italia; Sidra Medicine, Doha, Qatar; Department of Experimental Medicine, University of Genoa, Genova (Italia); Department of Infectious diseases, St. Jude Children Research Hospital, Memphis, TN, USA; The Jackson Laboratory, Bar Harbor, ME, USA

**Keywords:** Rituximab, Immune-checkpoint inhibitors, COVID-19 vaccine, RNA sequencing, Interferon

## Abstract

Investigating the impact of immune-modulating therapies on mRNA vaccine efficacy transcends the immediate context of the COVID-19 pandemic. This study focuses on the differential immune responses to the third dose of COVID-19 mRNA vaccine among healthy volunteers, cancer patients treated with immune-checkpoint inhibitors (ICIs), and those treated with the anti-CD20 antibody rituximab. Utilizing RNA sequencing, serology, and interferon-γ release assessment, we charted the temporal dynamics of the immune response in such cohorts. Our findings indicate that ICIs maintain an immune profile similar to that of healthy individuals, whereas treatment with rituximab is associated with impairment of type I interferon response and the upregulation of transcripts pertaining to regulatory T cells, with a global dysfunction of both humoral and cellular immunity. This research deepens our understanding of the sophisticated interplay within the immune system in health and disease states, potentially informing therapeutic strategies across a spectrum of immunological conditions.

**Significance statement:** Our study examines how cancer treatments that modify the immune system affect transcriptional, serological, and cellular responses to a model for repeated antigenic stimulation in humans, represented by the SARS-CoV-2 booster vaccine. Specifically, we investigated patients treated with rituximab (RTX), which impairs antibody production, and immune checkpoint inhibitors (ICI), which can trigger autoimmune disorders. We discovered that RTX-treated patients not only exhibit a reduced antibody response but actually show a diminished interferon-mediated immune response, indicating a broader immune disruption than anticipated. Conversely, ICI-treated patients responded to the vaccine similarly to healthy individuals, suggesting that fears of adverse vaccine reactions in these patients may be unfounded. This research highlights important considerations for the clinical management of cancer patients receiving these treatments.
