## Supplementary table 1 for "Biological modifications of the immune response to COVID-19 vaccine in patients treated with rituximab and immune-checkpoint inhibitors"

### Sheet: Supplementary table 1
ID	Group	Age	Sex	Tumor_type	Hystology	Stage	Therapy_type	Steroids_assumtion	Steroids_administration_type	Comorbidities	COVID_infection_pre_booster	COVID_infection_post_booster	T0_COVID_Interval_days	COVID_vaccine_dose1	COVID_vaccine_dose2	COVID_vaccine_booster	Primary_cycle_Booster_Interval_days	RNAseq_Day0	RNAseq_Day1	RNAseq_Day5	Serology_Day0	Serology_Week4	Serology_Month6	IGRA_Day0	IGRA_Day5	IGRA_Week4	IGRA_Month6	Day0_Day1_Interval_days	Day0_Day5_Interval_days	Day0_Week4_Interval_days	Day0_Month6_Interval_days
UPN09	C-FV	37	M					0	NA	nothing	0	1	168	BNT162b2	BNT162b2	BNT162b2	281	1	1	1	1	1	1	0	0	0	0	2	6	27	210
UPN17	C-FV	36	F					0	NA	nothing	0	1	169	BNT162b2	BNT162b2	BNT162b2	292	1	1	1	1	1	1	1	1	1	1	1	6	27	204
UPN18	C-FV	27	F					0	NA	nothing	0	1	41	BNT162b2	BNT162b2	BNT162b2	257	1	1	1	1	1	1	1	1	1	1	1	6	27	204
UPN19	C-FV	30	M					0	NA	nothing	0	0		BNT162b2	BNT162b2	BNT162b2	258	1	1	1	1	1	1	1	1	1	1	1	6	27	204
UPN20	C-FV	57	F					0	NA	nothing	0	1	51	BNT162b2	BNT162b2	BNT162b2	289	1	1	1	1	1	1	1	1	1	1	1	6	27	202
UPN21	C-FV	40	F					0	NA	nothing	0	0		BNT162b2	BNT162b2	BNT162b2	296	1	1	1	1	1	0	1	1	1	0	1	5	26
UPN25	C-FV	41	F					0	NA	nothing	0			BNT162b2	NA	BNT162b2	230	1	1	1	1	1	1	1	1	1	1	1	5	26	194
UPN26	C-FV	40	M					0	NA	nothing	0	1	149	BNT162b2	BNT162b2	BNT162b2	296	1	1	1	1	1	1	1	1	1	1	1	5	28	194
UPN27	C-FV	53	F					0	NA	nothing	0	1	65	BNT162b2	BNT162b2	BNT162b2	258	1	1	1	1	1	1	1	1	1	1	1	5	28	194
UPN28	C-FV	31	F					0	NA	Hashimoto's thyroiditis.	0	0		BNT162b2	BNT162b2	BNT162b2	258	1	1	1	1	1	1	1	1	1	1	1	5	28	194
UPN29	C-FV	57	F					0	NA	nothing	0	0		BNT162b2	BNT162b2	BNT162b2	262	1	1	1	1	1	1	1	1	1	1	1	5	28	196
UPN30	C-FV	67	F					0	NA	nothing	0	0		BNT162b2	BNT162b2	BNT162b2	266	1	1	1	1	1	1	0	0	0	0	1	5	28	188
UPN31	C-FV	38	F					0	NA	nothing	0	0		BNT162b2	BNT162b2	BNT162b2	197	1	1	1	1	1	1	1	1	1	0	1	5	28	196
UPN32	C-FV	43	M					0	NA	nothing	0	0		BNT162b2	BNT162b2	BNT162b2	261	1	1	1	1	1	1	1	1	1	1	1	5	28	196
UPN33	C-FV	85	F					0	NA	High blood pressure, Atrial fibrillation	0	0		BNT162b2	BNT162b2	BNT162b2	251	1	1	1	1	1	1	0	0	0	0	1	5	27	206
UPN35	C-FV	41	F					0	NA	nothing	0	0		BNT162b2	BNT162b2	BNT162b2	234	1	1	1	1	1	1	0	0	0	0	1	5	26	187
UPN36	C-FV	50	F					0	NA	nothing	0	0		BNT162b2	BNT162b2	BNT162b2	268	1	1	1	1	1	1	0	0	0	0	1	5	40	189
UPN37	C-FV	26	F					0	NA	nothing	0	0		BNT162b2	BNT162b2	BNT162b2	234	1	1	1	1	1	1	0	0	0	0	1	5	26	189
UPN38	C-FV	30	M					0	NA	nothing	0	0		BNT162b2	BNT162b2	BNT162b2	234	1	1	1	1	1	1	0	0	0	0	1	5	26	189
UPN46	C-FV	56	M					0	NA	nothing	0	0		BNT162b2	BNT162b2	mRNA-1273	186	1	1	1	1	1	1	0	0	0	0	1	5	26	180
UPN51	C-FV	55	F					0	NA	nothing	0			BNT162b2	BNT162b2	mRNA-1273	195	1	1	1	1	1	1	0	0	0	0	1	5	27	163
UPN52	C-FV	57	M					0	NA	nothing	0	1	41	BNT162b2	BNT162b2	mRNA-1273	181	1	1	1	1	1	1	0	0	0	0	1	5	27	163
UPN02	ICI	64	F	Lung Cancer	Adenocarcinoma	IVa	Pembrolizumab + Pemetrexed	1	Premedcation,Chronic	nothing	0	0		BNT162b2	BNT162b2	BNT162b2	185	1	1	1	1	1	1	0	0	0	0	1	5	26	196
UPN03	ICI	43	F	Lung Cancer	Squamous cell carcinoma	IVa	Pembrolizumab	1	Chronic	nothing	0	0		BNT162b2	BNT162b2	BNT162b2	175	1	1	1	1	1	1	0	0	0	0	1	5	26	193
UPN04	ICI	74	F	Lung Cancer	Adenocarcinoma	IVa	Pembrolizumab + Pemetrexed	0	NA	High blood pressure, Takotsubo cardiomiopathy.	0	0		BNT162b2	BNT162b2	BNT162b2	171	1	1	1	1	1	1	0	0	0	0	1	5	26	196
UPN05	ICI	52	F	Lung Cancer	Adenocarcinoma	IVb	Pembrolizumab + Pemetrexed	0	NA	nothing	1	1		BNT162b2	BNT162b2	BNT162b2	183	1	1	1	1	1	1	0	0	0	0	1	5	26
UPN06	ICI	81	M	Lung Cancer	Adenocarcinoma	IVa	Pembrolizumab	1	Chronic	High blood pressure, Chronic obstructive pulmonary disease, Acute myocardial infarction in 2015, Unclassified arthropathy.	0	0		BNT162b2	BNT162b2	BNT162b2	231	1	1	1	1	1	1	1	1	1	0	1	5	26	197
UPN07	ICI	60	F	Lung Cancer	Adenocarcinoma	IVa	Pembrolizumab	0	NA	nothing	0	0		BNT162b2	BNT162b2	BNT162b2	188	1	1	1	1	1	0	1	1	1	0	1	5	26
UPN10	ICI	80	M	Lung Cancer	Adenocarcinoma	IVa	Pembrolizumab	1	Chronic	Interstitial lung disease, Gastric Cancer in 2008, Prostate Cancer in 2010.	0	1	34	mRNA-1273	mRNA-1273	BNT162b2	200	1	1	1	1	1	1	0	0	0	0	1	5	26	194
UPN11	ICI	59	M	Lung Cancer	Adenocarcinoma	IVb	Pembrolizumab	1	Chronic	Emphysema, Deep vein thrombosis in 2020.	0	0		BNT162b2	BNT162b2	BNT162b2	190	1	1	1	1	1	1	0	0	0	0	1	5	26	211
UPN42	ICI	55	F	Breast Cancer	Ductal Carcinoma	IIIa	Atezolizumab + Epirubicin + Cyclophosphamide	1	Premedcation	nothing	0	0		Vaxzevria	mRNA-1273	BNT162b2	154	1	1	1	1	1	1	1	1	1	1	1	5	33	202
UPN50	ICI	78	F	Liver Cancer	Hepatocellular Carcinoma		Atezolizumab + Bevacizumab	0	NA	Chronic liver disease, Unactive untreated psoriasis.	0	0		BNT162b2	BNT162b2	BNT162b2	218	1	1	1	1	1	1	1	1	1	1	1	7	28	154
UPN53	ICI	62	M	Urothelial Cancer	Transitional cell Carcinoma	IV	Pembrolizumab	0	NA	Diabetes mellitus , Acute myocardial infarction in 2006, Chronic obstructive pulmonary disease.	0	0		BNT162b2	BNT162b2	BNT162b2	195	1	1	1	1	1	1	0	0	0	0	1	4	28	155
UPN22	RTX	64	M	Non Hodgkin Lymphoma	LNH Diffuse large B cells and follicular	II	Rituximab	1	Premedcation	High blood pressure, Diabetes Mellitus.	0	1	83	BNT162b2	BNT162b2	BNT162b2	170	1	1	1	1	1	1	1	1	1	1	1	5	27	195
UPN23	RTX	47	M	Non Hodgkin Lymphoma	LNH Follicular from B-lymphocytes	I	Rituximab	1	Premedcation	nothing	0	1	57	BNT162b2	BNT162b2	BNT162b2	125	1	1	1	1	1	1	1	1	1	1	1	5	26	194
UPN24	RTX	59	F	Non Hodgkin Lymphoma	LNH Diffuse from B-lymphocytes	I	Rituximab	1	Premedcation	nothing	0	0		BNT162b2	BNT162b2	BNT162b2	197	1	1	1	1	1	1	1	1	1	1	1	5	26	186
UPN40	RTX	78	M	Non Hodgkin Lymphoma	LNH Follicular from B-lymhocytes with areas undergoing transformation into diffuse large b cell	IV	Rituximab	1	Premedcation,Chronic	Diabetes mellitus.	0			Vaxzevria	mRNA-1273	BNT162b2	77	1	1	1	1	1	0	1	1	1	0	1	5	26
UPN41	RTX	41	M	Non Hodgkin Lymphoma	LNH Diffuse large b cell and follicular	II	Rituximab	1	Premedcation	Essential thrombocythemia.	0			BNT162b2	BNT162b2	BNT162b2	161	1	1	1	1	0	1	1	1	0	1	1	5		173
UPN43	RTX	58	M	Non Hodgkin Lymphoma	LNH Diffuse large b cell (evolved from marginal lymphoma)	II	Rituximab	1	Premedcation	nothing	0	0		BNT162b2	BNT162b2	BNT162b2	233	1	1	1	1	0	1	1	1	0	1	1	5		194
UPN45	RTX	76	F	Non Hodgkin Lymphoma	LNH follicular from B-lymphocytes	IV	Rituximab + Bendamustine	1	Premedcation,Chronic	High blood pressure, Osteoporosis.	0	0		BNT162b2	BNT162b2	BNT162b2	176	1	1	1	1	1	1	1	1	1	1	1	5	26	182
UPN47	RTX	75	M	Non Hodgkin Lymphoma	LNH Diffuse large b cell	IV	Rituximab	1	Premedcation	nothing	0	0		BNT162b2	BNT162b2	BNT162b2	182	1	1	1	1	1	1	0	0	0	0	1	6	27	176
UPN48	RTX	79	F	Non Hodgkin Lymphoma	LNH Diffuse large b cell	IIIa	Rituximab + cyclophosphamide + doxorubicin + vincristine (R-COMP)	1	Premedcation,Chronic	High blood pressure, Diabetes mellitus, Stroke in 2016.	1	0		Vaxzevria	Vaxzevria	BNT162b2	173	1	1	1	1	1	1	1	1	1	1	1	5	26	175
UPN49	RTX	78	F	Non Hodgkin Lymphoma	LNH Diffuse large b cell	I	Rituximab	1	Premedcation	nothing	0	0		mRNA-1273	mRNA-1273	BNT162b2	229	1	1	1	1	1	1	0	0	0	0	1	5	26	202
UPN55	RTX	65	F	Non Hodgkin Lymphoma	LNH Diffuse large b cell	IV	Rituximab	0	NA	Diabetes mellitus, Tachycardia, Hypothyroidism.	0			BNT162b2	BNT162b2	BNT162b2	310	1	1	1	1	1	0	0	0	0	0	1	5	29
