## Supplementary table 2 for "Biological modifications of the immune response to COVID-19 vaccine in patients treated with rituximab and immune-checkpoint inhibitors"

### Sheet: C-FV
Antibody	BAI time regression coefficient	BAI COVID-19 regression coefficient	p-value BAIt	p-value BAI COVID-19	FDR BAIt	FDR BAI COVID-19	Time point contrast
SARS-CoV2 Env IgM (YG780)	0.000781882181818181	-6.58433750000007e-05	0.053137085158375	0.943078744515278	0.0885618085972916	0.964883251563498	Week 4 | Baseline
SARS-CoV2 Env IgG (B520)	0.0223311460454546	0.0233411744499999	3.80838306597334e-05	0.393457414675228	0.000136214477213722	0.917240086967585	Week 4 | Baseline
SARS-CoV2 Env IgG1 (B520)	0.0208586425909086	0.00791339527499888	0.21401177169362	0.873525539690128	0.277422667010249	0.964883251563498	Week 4 | Baseline
SARS-CoV2 Env IgG2 (R670)	2.5865863636348e-05	0.002667414425	0.990022150173001	0.611416258211959	0.990839489283092	0.949277788478857	Week 4 | Baseline
SARS-CoV2 Env IgG3	-0.00393025977272731	-0.00311904870000044	0.14354493217406	0.738207555411416	0.218437940264874	0.949277788478857	Week 4 | Baseline
SARS-CoV2 Env IgA1	-0.0140296204999999	0.0630456072249999	0.190829519362175	0.0454885990942278	0.267161327107046	0.227442995471139	Week 4 | Baseline
SARS-CoV2 Env IgA2 (R670)	5.11266363636409e-05	0.00146222574999992	0.990839489283092	0.871451841427753	0.990839489283092	0.964883251563498	Week 4 | Baseline
SARS-CoV2 Nucleo IgM (YG780)	0.00456762486363637	0.004845073975	0.177446267993259	0.407492195013296	0.25877580749017	0.917240086967585	Week 4 | Baseline
SARS-CoV2 Nucleo IgG (B520)	1.77782059781818	9.461138225875	0.247799273098776	0.000882208173982507	0.299068088222661	0.0154386430446939	Week 4 | Baseline
SARS-CoV2 Nucleo IgG1 (B520)	0.00652994754545427	0.0289903547249993	0.719434202437719	0.579257663196928	0.786881158916256	0.949277788478857	Week 4 | Baseline
SARS-CoV2 Nucleo IgG2 (R670)	0.0331347610909091	0.1794335001	0.205880397264497	0.000256906139115139	0.277146688625285	0.00899171486902986	Week 4 | Baseline
SARS-CoV2 Nucleo IgG3 (YG586)	0.0250924139090912	0.125684290125	0.243044032628904	0.00146550380573192	0.299068088222661	0.0170975444002057	Week 4 | Baseline
SARS-CoV2 Nucleo IgA1 (YG586)	0.00413868236363658	0.11383850325	0.802772964902093	0.00257534805325466	0.851425871865856	0.0225342954659783	Week 4 | Baseline
SARS-CoV2 Nucleo IgA2 (R670)	0.0108317014090909	0.0605611718499999	0.415372500136617	0.0115252942271419	0.484601250159386	0.0806770595899933	Week 4 | Baseline
SARS-CoV2 RBD IgM (YG780)	0.00169510699999999	0.00156651632500007	0.0911484524656643	0.733109628712269	0.14500890164992	0.949277788478857	Week 4 | Baseline
SARS-CoV2 RBD IgG (B520)	8.9285089095	1.04686381515	1.00001034049065e-07	0.724104610589172	1.16667873057243e-06	0.949277788478857	Week 4 | Baseline
SARS-CoV2 RBD IgG1 (B520)	0.413545071181818	-0.2358941189	0.0171316053481146	0.439802964803026	0.0333114548435561	0.917240086967585	Week 4 | Baseline
SARS-CoV2 RBD IgG2 (R670)	0.059150159090909	-0.00197141335	0.0017124459496527	0.948245927219315	0.00414996059537024	0.964883251563498	Week 4 | Baseline
SARS-CoV2 RBD IgG3 (YG586)	0.0212454699999998	-0.0201500827999999	0.00143972883599666	0.217130433512744	0.003876193019991	0.690869561176913	Week 4 | Baseline
SARS-CoV2 RBD IgA1 (YG586)	0.124730569090909	0.105559831675	3.89184220610634e-05	0.0563642921333559	0.000136214477213722	0.246593778083432	Week 4 | Baseline
SARS-CoV2 RBD IgA2 (R670)	0.108866424863636	0.0761714357749999	2.36218488977605e-06	0.0649916209043658	1.3779411857027e-05	0.252745192405867	Week 4 | Baseline
SARS-CoV2 S-Trimer IgM (YG780)	0.00341945822727273	0.000312549750000016	0.00177855454087296	0.919614969626438	0.00414996059537024	0.964883251563498	Week 4 | Baseline
SARS-CoV2 S-Trimer IgG (B520)	14.0605840179091	3.22449772239999	2.68362513865845e-08	0.471723473297615	7.61800577520775e-07	0.917240086967585	Week 4 | Baseline
SARS-CoV2 S-Trimer IgG1 (B520)	7.0236297355	-4.0286902465	0.032237939467043	0.471417475532019	0.0564163940673252	0.917240086967585	Week 4 | Baseline
SARS-CoV2 S-Trimer IgG2 (R670)	0.599896813590909	-0.109534922525	0.00617412744943185	0.759422230783086	0.0127114388664773	0.949277788478857	Week 4 | Baseline
SARS-CoV2 S-Trimer IgG3 (YG586)	0.169196073545454	-0.00288871370000016	0.000154165201772747	0.964883251563498	0.000449648505170511	0.964883251563498	Week 4 | Baseline
SARS-CoV2 S-Trimer IgA1 (YG586)	0.6638232725	0.191576291425001	8.1686213494474e-05	0.537806786811359	0.000259910679300599	0.949277788478857	Week 4 | Baseline
SARS-CoV2 S-Trimer IgA2 (R670)	0.163595470954545	0.0305583992749997	9.27050174483947e-07	0.560566398492681	6.48935122138763e-06	0.949277788478857	Week 4 | Baseline
SARS-CoV2-S1 IgM (YG780)	0.00115097381818181	0.00259337187500018	0.615604195675043	0.843743095609739	0.695036995116984	0.964883251563498	Week 4 | Baseline
SARS-CoV2-S1 IgG (B520)	20.3883186530909	3.014728429325	4.35314615726157e-08	0.630665197236739	7.61800577520775e-07	0.949277788478857	Week 4 | Baseline
SARS-CoV2-S1 IgG1 (B520)	1.80143687777273	-1.005864931975	0.0198619454098194	0.446128959500568	0.0365877941759831	0.917240086967585	Week 4 | Baseline
SARS-CoV2-S1 IgG2 (R670)	0.256228020954546	-0.043523612325	0.0020255591310052	0.743129751862833	0.00443091059907387	0.949277788478857	Week 4 | Baseline
SARS-CoV2-S1 IgG3 (YG586)	0.0884837030454547	-0.0335996823500001	1.33324680755396e-05	0.280881976959998	5.83295478304857e-05	0.819239099466661	Week 4 | Baseline
SARS-CoV2-S1 IgA1 (YG586)	0.364338743909091	0.295070407750001	1.25031552535921e-05	0.044220625838882	5.83295478304857e-05	0.227442995471139	Week 4 | Baseline
SARS-CoV2-S1 IgA2 (R670)	0.152848673318182	0.0847969662250001	3.28295160618202e-07	0.094055294156	2.87258265540927e-06	0.329193529546	Week 4 | Baseline
SARS-CoV2 Env IgM (YG780)	0.0367221901149675	0.00299035616280374	0.00285760029786918	0.819802122913903	0.00500080052127107	0.876630435387352	Week 4 | Baseline
SARS-CoV2 Env IgG (B520)	0.228931344268032	0.133935662302005	8.44255177206728e-05	0.0284397717498959	0.000253808041140792	0.23218204898766	Month 6 | Baseline
SARS-CoV2 Env IgG1 (B520)	0.0980269763832577	-0.0229598021727117	0.00983154766002663	0.614225565662685	0.0156410985500424	0.751456090358279	Month 6 | Baseline
SARS-CoV2 Env IgG2 (R670)	0.0726830857007916	0.069409610477711	0.0973119443521309	0.174090576075133	0.106434939135143	0.461241437230682	Month 6 | Baseline
SARS-CoV2 Env IgG3	0.0358055036985142	0.00340431401836716	5.91755402735504e-06	0.668553331768279	2.95877701367752e-05	0.779978887062992	Month 6 | Baseline
SARS-CoV2 Env IgA1	0.141914463980524	0.0372419371175283	3.774517901246e-05	0.289489635800665	0.00013210812654361	0.502505828094235	Month 6 | Baseline
SARS-CoV2 Env IgA2 (R670)	0.033706256855332	-0.0129113410546257	1.24260724894717e-05	0.0795674325256092	5.43640671414385e-05	0.309428904266258	Month 6 | Baseline
SARS-CoV2 Nucleo IgM (YG780)	0.0490923007283918	0.0136723697064263	0.000266122205855605	0.32830133779316	0.000620951813663078	0.502505828094235	Month 6 | Baseline
SARS-CoV2 Nucleo IgG (B520)	3.29118370807556	4.043574729182	0.166469284329071	0.135320152628474	0.171258293280792	0.430564121999689	Month 6 | Baseline
SARS-CoV2 Nucleo IgG1 (B520)	8.7106874790177	-0.049510185512208	0.171258293280792	0.994452565624014	0.171258293280792	0.994452565624014	Month 6 | Baseline
SARS-CoV2 Nucleo IgG2 (R670)	0.224727005805864	0.00520824369235408	0.0720822016929309	0.970002710818235	0.0869957606638822	0.994452565624014	Month 6 | Baseline
SARS-CoV2 Nucleo IgG3 (YG586)	0.114500383919311	0.12401581783752	0.0252370525957406	0.0350005049727038	0.0384042104717791	0.23218204898766	Month 6 | Baseline
SARS-CoV2 Nucleo IgA1 (YG586)	0.145279351666718	0.0970593800051592	0.0443498560024003	0.229194237357268	0.0574905540771856	0.461241437230682	Month 6 | Baseline
SARS-CoV2 Nucleo IgA2 (R670)	0.0861110596729347	0.00941282059435855	0.0273460945062313	0.826537267650932	0.0398797211549206	0.876630435387352	Month 6 | Baseline
SARS-CoV2 RBD IgM (YG780)	0.0523522949191264	-0.00717489133249235	0.000122296824330978	0.611116591770796	0.000329260680891094	0.751456090358279	Month 6 | Baseline
SARS-CoV2 RBD IgG (B520)	15.2206529248827	17.0193718169637	3.27790598664722e-06	9.42408749049899e-06	2.29453419065305e-05	0.00021064842562264	Month 6 | Baseline
SARS-CoV2 RBD IgG1 (B520)	1.10670163306969	0.80994136445976	0.0515136471807823	0.207267727318434	0.0643920589759779	0.461241437230682	Month 6 | Baseline
SARS-CoV2 RBD IgG2 (R670)	0.329814047728937	0.227645249747367	0.00105987632924513	0.0398026369693132	0.00206087064019887	0.23218204898766	Month 6 | Baseline
SARS-CoV2 RBD IgG3 (YG586)	0.109727151132396	0.143405689410414	0.0940622764106041	0.0639620541560862	0.106199344334553	0.309428904266258	Month 6 | Baseline
SARS-CoV2 RBD IgA1 (YG586)	0.495864696301437	0.139427149099691	8.70198998197001e-05	0.272118751335558	0.000253808041140792	0.501271384039186	Month 6 | Baseline
SARS-CoV2 RBD IgA2 (R670)	0.164286813449313	0.0318893958737178	1.16348886077751e-06	0.301557089133065	1.01805275318032e-05	0.502505828094235	Month 6 | Baseline
SARS-CoV2 S-Trimer IgM (YG780)	0.0343393347308866	0.00558461072139952	1.96182493812549e-05	0.4818209229656	7.62931920382136e-05	0.648605088607539	Month 6 | Baseline
SARS-CoV2 S-Trimer IgG (B520)	16.6994643270919	14.4535437203292	3.02244876301827e-08	1.20370528927223e-05	1.05785706705639e-06	0.00021064842562264	Month 6 | Baseline
SARS-CoV2 S-Trimer IgG1 (B520)	16.219341363851	16.5201930171463	0.108582463874373	0.162531681189936	0.115163219260699	0.461241437230682	Month 6 | Baseline
SARS-CoV2 S-Trimer IgG2 (R670)	2.82059070408014	1.02940209375666	0.00413555996897702	0.330218115604783	0.00689259994829503	0.502505828094235	Month 6 | Baseline
SARS-CoV2 S-Trimer IgG3 (YG586)	0.433448271388071	0.351441587338182	0.0362250739078669	0.135149436523477	0.0507151034710137	0.430564121999689	Month 6 | Baseline
SARS-CoV2 S-Trimer IgA1 (YG586)	2.19239073210073	-0.313454079332467	0.000348980412559937	0.62263504629686	0.000718489084682223	0.751456090358279	Month 6 | Baseline
SARS-CoV2 S-Trimer IgA2 (R670)	0.36346595291234	0.0642967274875928	3.93462288215225e-06	0.3956298929821	2.29519668125548e-05	0.55388185017494	Month 6 | Baseline
SARS-CoV2-S1 IgM (YG780)	0.0420076565407387	-0.0110718501894654	0.00014714733141241	0.352296301450629	0.000367868328531024	0.5137654396155	Month 6 | Baseline
SARS-CoV2-S1 IgG (B520)	27.8626648524521	24.9195064870533	1.32932063346548e-07	1.82190077388728e-05	2.32631110856459e-06	0.000212555090286849	Month 6 | Baseline
SARS-CoV2-S1 IgG1 (B520)	4.13401507563535	2.81753810446116	0.0412136694425218	0.22119962843672	0.055479939634164	0.461241437230682	Month 6 | Baseline
SARS-CoV2-S1 IgG2 (R670)	1.18680977407488	0.504008268850151	0.00277686056521712	0.237209882004351	0.00500080052127107	0.461241437230682	Month 6 | Baseline
SARS-CoV2-S1 IgG3 (YG586)	0.24024605446572	0.293987940491074	0.084984382566828	0.0720510448137021	0.099148446327966	0.309428904266258	Month 6 | Baseline
SARS-CoV2-S1 IgA1 (YG586)	1.2549083871427	0.107631194522253	0.000297435457180801	0.761076552429584	0.000650640062583002	0.85927997854953	Month 6 | Baseline
SARS-CoV2-S1 IgA2 (R670)	0.221947090024177	0.0543558615782402	7.61513314597581e-07	0.212453142587275	8.88432200363845e-06	0.461241437230682	Month 6 | Baseline
SARS-CoV2 Env IgM (YG780)	0.0358399308845524	0.00325039033303053	0.00379011904656341	0.803789517562807	0.00973726031446912	0.831763307889365	Month 6 | Week 4
SARS-CoV2 Env IgG (B520)	0.208630811432499	0.12751777263795	0.000177965610694745	0.038223541713375	0.00103813272905268	0.249054286060105	Month 6 | Week 4
SARS-CoV2 Env IgG1 (B520)	0.0747171264001227	-0.0204931251312977	0.0292254763691585	0.650269620820556	0.0538364038379236	0.734175378345789	Month 6 | Week 4
SARS-CoV2 Env IgG2 (R670)	0.071610955543947	0.0719535564744896	0.109486307129624	0.155521032946062	0.153280829981473	0.412160302036941	Month 6 | Week 4
SARS-CoV2 Env IgG3	0.0398859052707852	0.00337442362664457	2.3226491880911e-07	0.649722720868598	8.12927215831886e-06	0.734175378345789	Month 6 | Week 4
SARS-CoV2 Env IgA1	0.152408412846542	0.0470881112881125	9.58475145000444e-06	0.174539402561164	0.000167733150375078	0.412160302036941	Month 6 | Week 4
SARS-CoV2 Env IgA2 (R670)	0.033611855646407	-0.0127601993317663	2.3930052928022e-05	0.117174870317589	0.000279183950826924	0.410112046111561	Month 6 | Week 4
SARS-CoV2 Nucleo IgM (YG780)	0.0447390558563134	0.0129521344170827	0.000719604286700001	0.375695394644976	0.00279846111494445	0.571710383155398	Month 6 | Week 4
SARS-CoV2 Nucleo IgG (B520)	1.43854463354855	3.93823309271687	0.345698347334497	0.105340019350636	0.345698347334497	0.409655630808029	Month 6 | Week 4
SARS-CoV2 Nucleo IgG1 (B520)	8.69043156788744	-0.0112564599910837	0.172396637406012	0.998738526169707	0.213895155921892	0.998738526169707	Month 6 | Week 4
SARS-CoV2 Nucleo IgG2 (R670)	0.162476387518056	0.0859290372444088	0.194004370110093	0.552132820612384	0.213895155921892	0.717277574968957	Month 6 | Week 4
SARS-CoV2 Nucleo IgG3 (YG586)	0.0641332053124461	0.194871328746027	0.180847551380118	0.00188914233986298	0.213895155921892	0.0165299954738011	Month 6 | Week 4
SARS-CoV2 Nucleo IgA1 (YG586)	0.13173678822427	0.12365114083944	0.0590879115052011	0.136561570480846	0.0940034955764563	0.412160302036941	Month 6 | Week 4
SARS-CoV2 Nucleo IgA2 (R670)	0.0622817057197017	0.0434860168189187	0.103545361947983	0.346226874724359	0.151003652840809	0.550815482516026	Month 6 | Week 4
SARS-CoV2 RBD IgM (YG780)	0.0510138054226603	-0.00818712794643689	0.000240833934738066	0.55953444107228	0.00120416967369033	0.717277574968957	Month 6 | Week 4
SARS-CoV2 RBD IgG (B520)	6.89897453523794	15.2029334083321	0.0063538964893002	6.6184324547331e-05	0.0148257584750338	0.00231645135915659	Month 6 | Week 4
SARS-CoV2 RBD IgG1 (B520)	0.672942244685015	0.887162742877478	0.195561285414301	0.18841613807403	0.213895155921892	0.412160302036941	Month 6 | Week 4
SARS-CoV2 RBD IgG2 (R670)	0.270448792740116	0.228721489520695	0.00389490412578765	0.0426950204674466	0.00973726031446912	0.249054286060105	Month 6 | Week 4
SARS-CoV2 RBD IgG3 (YG586)	0.0910205952905496	0.136168011240381	0.161972816743889	0.0799483750204194	0.213895155921892	0.349774140714335	Month 6 | Week 4
SARS-CoV2 RBD IgA1 (YG586)	0.372493726822478	0.138047981605261	0.000546441330803909	0.279483709744946	0.0023906808222671	0.489096492053656	Month 6 | Week 4
SARS-CoV2 RBD IgA2 (R670)	0.0601326750090962	0.0175359519697328	0.0419825424240488	0.640398193103722	0.0699709040400814	0.734175378345789	Month 6 | Week 4
SARS-CoV2 S-Trimer IgM (YG780)	0.0311736595814403	0.00491397106830327	7.79022875409474e-05	0.536274351770838	0.000591272789452352	0.717277574968957	Month 6 | Week 4
SARS-CoV2 S-Trimer IgG (B520)	4.10810581244469	9.98218324611022	0.034749135772354	0.00145322276384133	0.0608109876016195	0.0165299954738011	Month 6 | Week 4
SARS-CoV2 S-Trimer IgG1 (B520)	9.4626375264137	16.4572383166091	0.292242066800846	0.178175958064766	0.300837421706753	0.412160302036941	Month 6 | Week 4
SARS-CoV2 S-Trimer IgG2 (R670)	2.20677365891216	1.06941084262167	0.0124104348510215	0.324965244260477	0.0241314010992085	0.541608740434129	Month 6 | Week 4
SARS-CoV2 S-Trimer IgG3 (YG586)	0.264836968761722	0.349719464493544	0.187999892824042	0.146798313709262	0.213895155921892	0.412160302036941	Month 6 | Week 4
SARS-CoV2 S-Trimer IgA1 (YG586)	1.54745880578547	-0.350523292487481	0.00162156697615042	0.573822059975166	0.00472957034710538	0.717277574968957	Month 6 | Week 4
SARS-CoV2 S-Trimer IgA2 (R670)	0.213562294958886	0.0313455285430269	0.00109202437055678	0.693373069603543	0.00382208529694871	0.758376794878875	Month 6 | Week 4
SARS-CoV2-S1 IgM (YG780)	0.0415341876505326	-0.0126958425351844	8.4467541350336e-05	0.267675417828524	0.000591272789452352	0.489096492053656	Month 6 | Week 4
SARS-CoV2-S1 IgG (B520)	9.5506789714923	18.7683254227939	0.0109181487669959	0.00101836659543439	0.0224785415791093	0.0165299954738011	Month 6 | Week 4
SARS-CoV2-S1 IgG1 (B520)	2.34179744908442	2.96572262174411	0.184073333255143	0.219448957112904	0.213895155921892	0.451806676408919	Month 6 | Week 4
SARS-CoV2-S1 IgG2 (R670)	0.926298633628244	0.515566588788416	0.0101393045460136	0.238725531056809	0.0221797286944047	0.464188532610463	Month 6 | Week 4
SARS-CoV2-S1 IgG3 (YG586)	0.15239759802162	0.29233109407558	0.257363332795976	0.0771774049988842	0.272961110541187	0.349774140714335	Month 6 | Week 4
SARS-CoV2-S1 IgA1 (YG586)	0.902231681178184	0.0856773543701717	0.00160097531956902	0.807998641949669	0.00472957034710538	0.831763307889365	Month 6 | Week 4
SARS-CoV2-S1 IgA2 (R670)	0.0761323074089774	0.0350551898666512	0.0646676669598496	0.483578424296699	0.0984073192867276	0.705218535432685	Month 6 | Week 4

### Sheet: ICI
Antibody	BAI time regression coefficient	BAI COVID-19 regression coefficient	p-value BAIt	p-value BAI COVID-19	FDR BAIt	FDR BAI COVID-19	Time point contrast
SARS-CoV2 Env IgM (YG780)	-0.000151560272727273	-0.000408466200000003	0.457513330416116	0.693633833321816	0.571891663020145	0.994937148237676	Week 4 | Baseline
SARS-CoV2 Env IgG (B520)	0.00431442518181817	0.00565402740000005	0.222384785224902	0.743090552084986	0.37064130870817	0.994937148237676	Week 4 | Baseline
SARS-CoV2 Env IgG1 (B520)	-0.0136777985454546	0.03211652265	0.655370054044023	0.558066023095031	0.727630947220942	0.994937148237676	Week 4 | Baseline
SARS-CoV2 Env IgG2 (R670)	0.00243138881818181	-0.000526369900000012	0.194160583533106	0.892204115645243	0.357664232824142	0.994937148237676	Week 4 | Baseline
SARS-CoV2 Env IgG3	-0.00582059181818177	-0.00306669040000017	0.0227111055312812	0.653303778237583	0.0993610866993552	0.994937148237676	Week 4 | Baseline
SARS-CoV2 Env IgA1	0.0201941506363635	0.0755261241	0.254224828474814	0.020482025630116	0.404448590755386	0.213810145208524	Week 4 | Baseline
SARS-CoV2 Env IgA2 (R670)	0.00276084590909085	0.0244079234	0.698754670275545	0.0925549250934617	0.727630947220942	0.462774625467308	Week 4 | Baseline
SARS-CoV2 Nucleo IgM (YG780)	-0.000759189272727274	-0.00206571805	0.562068694343263	0.367482207369575	0.65574681006714	0.994937148237676	Week 4 | Baseline
SARS-CoV2 Nucleo IgG (B520)	0.0425840625454545	0.0928557282	0.340703086809714	0.481129141181961	0.493529184601405	0.994937148237676	Week 4 | Baseline
SARS-CoV2 Nucleo IgG1 (B520)	-0.0282093730909087	0.0201122384500001	0.352520846143861	0.700373104770936	0.493529184601405	0.994937148237676	Week 4 | Baseline
SARS-CoV2 Nucleo IgG2 (R670)	-0.00172250663636361	0.000103350400000013	0.694360862422773	0.989162048165942	0.727630947220942	0.994937148237676	Week 4 | Baseline
SARS-CoV2 Nucleo IgG3 (YG586)	-0.00802463418181838	-0.0356818448000001	0.400201884429563	0.0611952190208796	0.518983166634974	0.356972110955131	Week 4 | Baseline
SARS-CoV2 Nucleo IgA1 (YG586)	-0.00377879672727278	0.05948006085	0.706841491586058	0.0305443064583606	0.727630947220942	0.213810145208524	Week 4 | Baseline
SARS-CoV2 Nucleo IgA2 (R670)	-0.000930330181818206	0.01184177385	0.952767890141461	0.699342181296006	0.952767890141461	0.994937148237676	Week 4 | Baseline
SARS-CoV2 RBD IgM (YG780)	-0.00179659754545455	-0.00458197080000001	0.517370804338934	0.51881350975496	0.624413039719403	0.994937148237676	Week 4 | Baseline
SARS-CoV2 RBD IgG (B520)	4.75092601663636	3.0029930423	0.00542872617463963	0.374823141295954	0.0380010832224774	0.994937148237676	Week 4 | Baseline
SARS-CoV2 RBD IgG1 (B520)	0.215301305	0.70922193115	0.184299276477138	0.0247279962560025	0.357664232824142	0.213810145208524	Week 4 | Baseline
SARS-CoV2 RBD IgG2 (R670)	0.0176891872727273	0.00918286020000001	0.0676667610125187	0.569816128866144	0.197361386286513	0.994937148237676	Week 4 | Baseline
SARS-CoV2 RBD IgG3 (YG586)	0.00672861509090908	-0.00576965509999993	0.328270503474251	0.772344771665099	0.493529184601405	0.994937148237676	Week 4 | Baseline
SARS-CoV2 RBD IgA1 (YG586)	0.0733450880909087	0.0778413175500002	0.0642058499569279	0.601167258378163	0.197361386286513	0.994937148237676	Week 4 | Baseline
SARS-CoV2 RBD IgA2 (R670)	0.0648640533636364	0.02815450555	0.0960352082339555	0.766537963863211	0.230199938072301	0.994937148237676	Week 4 | Baseline
SARS-CoV2 S-Trimer IgM (YG780)	-0.00113741827272727	-0.00356496475	0.400358442832694	0.443368927181177	0.518983166634974	0.994937148237676	Week 4 | Baseline
SARS-CoV2 S-Trimer IgG (B520)	8.19434234527272	7.0340481399	0.00473253419359099	0.228183255260805	0.0380010832224774	0.994937148237676	Week 4 | Baseline
SARS-CoV2 S-Trimer IgG1 (B520)	6.91370995445454	24.3152651746	0.101060717315318	0.00247935042333814	0.230199938072301	0.0634976259495801	Week 4 | Baseline
SARS-CoV2 S-Trimer IgG2 (R670)	0.107107048181818	0.0448154673999999	0.0656386910672781	0.64285893301988	0.197361386286513	0.994937148237676	Week 4 | Baseline
SARS-CoV2 S-Trimer IgG3 (YG586)	0.116999147454545	-0.000687788849999982	0.0630718321576944	0.994937148237676	0.197361386286513	0.994937148237676	Week 4 | Baseline
SARS-CoV2 S-Trimer IgA1 (YG586)	0.508773964636364	-0.184713050849998	0.017733458856748	0.856873654206797	0.0993610866993552	0.994937148237676	Week 4 | Baseline
SARS-CoV2 S-Trimer IgA2 (R670)	0.129641694181818	0.0393971604499989	0.00172825239266688	0.798138259233197	0.0302444168716704	0.994937148237676	Week 4 | Baseline
SARS-CoV2-S1 IgM (YG780)	-0.00924010972727272	-0.02093658775	0.212696434918898	0.452129257620478	0.37064130870817	0.994937148237676	Week 4 | Baseline
SARS-CoV2-S1 IgG (B520)	11.8982777566364	7.36022395805	0.00382717656528135	0.341180073402063	0.0380010832224774	0.994937148237676	Week 4 | Baseline
SARS-CoV2-S1 IgG1 (B520)	1.19382256036364	4.1295788966	0.111811398492261	0.00362843576854744	0.230199938072301	0.0634976259495801	Week 4 | Baseline
SARS-CoV2-S1 IgG2 (R670)	0.0555663170909091	0.00562793420000002	0.101209896847621	0.923880326167031	0.230199938072301	0.994937148237676	Week 4 | Baseline
SARS-CoV2-S1 IgG3 (YG586)	0.041453227090909	0.00188329449999997	0.110327376657264	0.9647190742706	0.230199938072301	0.994937148237676	Week 4 | Baseline
SARS-CoV2-S1 IgA1 (YG586)	0.250601645454546	0.0538066058999996	0.020669155872742	0.91786002664554	0.0993610866993552	0.994937148237676	Week 4 | Baseline
SARS-CoV2-S1 IgA2 (R670)	0.161970771	-0.023554712750001	0.00142406034294069	0.880173298164601	0.0302444168716704	0.994937148237676	Week 4 | Baseline
SARS-CoV2 Env IgM (YG780)	0.0168948166098241	-0.0124727237525942	0.0183448654304401	0.193646368023581	0.0377688405920826	0.771627166719044	Week 4 | Baseline
SARS-CoV2 Env IgG (B520)	0.132460513062008	-0.0458622603965175	0.00353651763064925	0.447101071554945	0.0128923922454338	0.771627166719044	Month 6 | Baseline
SARS-CoV2 Env IgG1 (B520)	-0.00149199659413673	0.00537988942852781	0.96267026160157	0.91197465540917	0.96267026160157	0.91197465540917	Month 6 | Baseline
SARS-CoV2 Env IgG2 (R670)	0.0152338974439622	-0.00522576128573481	0.00555289714349007	0.455737730310378	0.0150197082858958	0.771627166719044	Month 6 | Baseline
SARS-CoV2 Env IgG3	0.0114267449237748	-0.00946752984125825	0.0156869798845989	0.163153036044726	0.0361316003024575	0.771627166719044	Month 6 | Baseline
SARS-CoV2 Env IgA1	0.121543079388644	-0.0432908254236562	0.0257473684709	0.557219089119588	0.0500643275823056	0.771627166719044	Month 6 | Baseline
SARS-CoV2 Env IgA2 (R670)	0.0379488288932772	0.0210882083515585	0.0137345356553873	0.289816666615275	0.0343363391384683	0.771627166719044	Month 6 | Baseline
SARS-CoV2 Nucleo IgM (YG780)	0.0389283225335487	-0.029027829886087	0.0535515281514507	0.319098172037818	0.0892525469190845	0.771627166719044	Month 6 | Baseline
SARS-CoV2 Nucleo IgG (B520)	3.87382353466509	-0.872429493012663	0.190506260685837	0.833160198121779	0.202052094666797	0.881468780765495	Month 6 | Baseline
SARS-CoV2 Nucleo IgG1 (B520)	8.6829362197877	-3.5136076029758	0.243976353670535	0.738934681161927	0.251152128778492	0.862090461355582	Month 6 | Baseline
SARS-CoV2 Nucleo IgG2 (R670)	0.171632175998257	-0.0942211437430029	0.186356118359762	0.606196914955565	0.202052094666797	0.771627166719044	Month 6 | Baseline
SARS-CoV2 Nucleo IgG3 (YG586)	0.05844734977796	-0.0372532418237375	0.137945880324948	0.526311276749122	0.166486407288731	0.771627166719044	Month 6 | Baseline
SARS-CoV2 Nucleo IgA1 (YG586)	0.413682685530784	-0.210046090452089	0.166027621123075	0.606786508340571	0.189813075619413	0.771627166719044	Month 6 | Baseline
SARS-CoV2 Nucleo IgA2 (R670)	0.127970377796484	-0.0209650409320968	0.109450518501465	0.85628395845791	0.141880301761159	0.881468780765495	Month 6 | Baseline
SARS-CoV2 RBD IgM (YG780)	0.0186299543536887	-0.0110522312970841	0.0295456078410962	0.351525801121852	0.0544261197072824	0.771627166719044	Month 6 | Baseline
SARS-CoV2 RBD IgG (B520)	9.52654902650705	5.21742894292037	0.00027696759466466	0.124061922224266	0.00366711653110606	0.771627166719044	Month 6 | Baseline
SARS-CoV2 RBD IgG1 (B520)	1.20561484346736	0.498385800017858	0.114254205340351	0.659796073085977	0.142817756675439	0.796305605448592	Month 6 | Baseline
SARS-CoV2 RBD IgG2 (R670)	0.068600352827687	0.023856963205253	0.00557874879190416	0.483594790290318	0.0150197082858958	0.771627166719044	Month 6 | Baseline
SARS-CoV2 RBD IgG3 (YG586)	0.0272645975652173	0.0111659843188406	0.00424319088138134	0.360345076733251	0.0135010618953043	0.771627166719044	Month 6 | Baseline
SARS-CoV2 RBD IgA1 (YG586)	0.637624517052358	-0.248953604807224	0.0474419921986612	0.601973584974837	0.0830234863476571	0.771627166719044	Month 6 | Baseline
SARS-CoV2 RBD IgA2 (R670)	0.160515642693103	-0.0222009371981749	0.0036835406415525	0.791990201130255	0.0128923922454338	0.881468780765495	Month 6 | Baseline
SARS-CoV2 S-Trimer IgM (YG780)	0.0154983067727416	-0.0115431023717252	0.0658714329642686	0.354349652301403	0.0960625064062251	0.771627166719044	Month 6 | Baseline
SARS-CoV2 S-Trimer IgG (B520)	13.6686348700618	7.62023948355012	0.000314324274094805	0.116533351392875	0.00366711653110606	0.771627166719044	Month 6 | Baseline
SARS-CoV2 S-Trimer IgG1 (B520)	24.3971250128052	14.466771148003	0.105212203337264	0.499496239776228	0.141631812184778	0.771627166719044	Month 6 | Baseline
SARS-CoV2 S-Trimer IgG2 (R670)	0.432410611510344	0.156423754443176	0.00101371181396287	0.378196097410602	0.00709598269774006	0.771627166719044	Month 6 | Baseline
SARS-CoV2 S-Trimer IgG3 (YG586)	0.141959632543478	0.120959144101449	0.000772037638242687	0.0268381494521953	0.00675532933462351	0.469667615413418	Month 6 | Baseline
SARS-CoV2 S-Trimer IgA1 (YG586)	3.30733543809686	-2.12633648015666	0.056494978787522	0.4353579501068	0.0898783753437849	0.771627166719044	Month 6 | Baseline
SARS-CoV2 S-Trimer IgA2 (R670)	0.445136128968812	-0.167486094966317	0.0165173029954091	0.564018064658798	0.0361316003024575	0.771627166719044	Month 6 | Baseline
SARS-CoV2-S1 IgM (YG780)	0.0168680279509833	-0.0168800562680059	0.16812015269148	0.374438918851138	0.189813075619413	0.771627166719044	Month 6 | Baseline
SARS-CoV2-S1 IgG (B520)	20.4702217075613	11.8463795915565	0.000205538142286654	0.0868974127600175	0.00366711653110606	0.771627166719044	Month 6 | Baseline
SARS-CoV2-S1 IgG1 (B520)	4.90990058612573	2.1670575598755	0.0972370164902585	0.617301733375235	0.136131823086362	0.771627166719044	Month 6 | Baseline
SARS-CoV2-S1 IgG2 (R670)	0.209530141335412	0.115213146634266	0.00168517373604204	0.201905362087266	0.0084258686802102	0.771627166719044	Month 6 | Baseline
SARS-CoV2-S1 IgG3 (YG586)	0.062131342695652	0.0698315929565217	0.00286347738203222	0.014162295462337	0.012527713546391	0.469667615413418	Month 6 | Baseline
SARS-CoV2-S1 IgA1 (YG586)	1.89640060144359	-0.885162422449994	0.0620641123373716	0.578336155340522	0.0944453883394786	0.771627166719044	Month 6 | Baseline
SARS-CoV2-S1 IgA2 (R670)	0.345849298128713	-0.0367945253158905	0.00166252465392712	0.837317579200508	0.0084258686802102	0.881468780765495	Month 6 | Baseline
SARS-CoV2 Env IgM (YG780)	0.0170467488160278	-0.0124102802032936	0.0189324133915661	0.191730252681829	0.0922364821897996	0.748952818040496	Month 6 | Week 4
SARS-CoV2 Env IgG (B520)	0.127808654715327	-0.0412219328080543	0.00602073096117329	0.485473290345008	0.0788110299846651	0.748952818040496	Month 6 | Week 4
SARS-CoV2 Env IgG1 (B520)	0.0075479491304346	0.0542613666376808	0.815958517196636	0.249651704750128	0.815958517196636	0.748952818040496	Month 6 | Week 4
SARS-CoV2 Env IgG2 (R670)	0.0125252507173913	-0.00254628565942029	0.0119171941057812	0.695041921200238	0.0893339722240749	0.760202101312761	Month 6 | Week 4
SARS-CoV2 Env IgG3	0.0170602949565217	-0.00716536710144926	0.00125444263214412	0.275736647224469	0.0439054921250443	0.748952818040496	Month 6 | Week 4
SARS-CoV2 Env IgA1	0.100672693739131	-0.0398437832753621	0.0560774671301252	0.57820704034538	0.115453608797317	0.748952818040496	Month 6 | Week 4
SARS-CoV2 Env IgA2 (R670)	0.036653453195652	0.00735188228985504	0.00675523114154272	0.67235184625791	0.0788110299846651	0.759106923194414	Month 6 | Week 4
SARS-CoV2 Nucleo IgM (YG780)	0.0396832244202692	-0.028683664026545	0.0600278318123523	0.311172345245952	0.116720784079574	0.748952818040496	Month 6 | Week 4
SARS-CoV2 Nucleo IgG (B520)	3.82096946500792	-0.779090995283776	0.196219165990131	0.850802719814684	0.228922360321819	0.875826329220998	Month 6 | Week 4
SARS-CoV2 Nucleo IgG1 (B520)	8.70053730766604	-3.41772425412079	0.243089688348468	0.74584898474904	0.265879346631137	0.791051953521709	Month 6 | Week 4
SARS-CoV2 Nucleo IgG2 (R670)	0.172921095804943	-0.0905871662668086	0.183229560361565	0.620560906376411	0.228922360321819	0.748952818040496	Month 6 | Week 4
SARS-CoV2 Nucleo IgG3 (YG586)	0.0661492256198558	-0.0319518753053974	0.0848178713200042	0.580282639691335	0.138730192771215	0.748952818040496	Month 6 | Week 4
SARS-CoV2 Nucleo IgA1 (YG586)	0.418293200878464	-0.217081259783971	0.152523266870786	0.600500578527113	0.205319782326058	0.748952818040496	Month 6 | Week 4
SARS-CoV2 Nucleo IgA2 (R670)	0.127089856977718	-0.00157022363037195	0.113712233235265	0.988989041875044	0.159197126529371	0.988989041875044	Month 6 | Week 4
SARS-CoV2 RBD IgM (YG780)	0.0207230224130435	-0.0146711477028986	0.0151402056308346	0.199601819028018	0.0893339722240749	0.748952818040496	Month 6 | Week 4
SARS-CoV2 RBD IgG (B520)	4.85034420662382	2.68432734228867	0.0153143952384128	0.466136262199395	0.0893339722240749	0.748952818040496	Month 6 | Week 4
SARS-CoV2 RBD IgG1 (B520)	0.940634821185573	0.917083519288628	0.185966461030758	0.426961514583139	0.228922360321819	0.748952818040496	Month 6 | Week 4
SARS-CoV2 RBD IgG2 (R670)	0.050315010652174	0.0292712643550724	0.0465054492030017	0.395020908374795	0.115453608797317	0.748952818040496	Month 6 | Week 4
SARS-CoV2 RBD IgG3 (YG586)	0.0203977706086955	0.0124329264202899	0.0872018354561923	0.449836899509614	0.138730192771215	0.748952818040496	Month 6 | Week 4
SARS-CoV2 RBD IgA1 (YG586)	0.560038679010817	-0.226160066623788	0.0733027290158378	0.642696817274437	0.128279775777716	0.749812953486843	Month 6 | Week 4
SARS-CoV2 RBD IgA2 (R670)	0.100946957305434	-0.0617977787271439	0.0531154598740846	0.527446026803437	0.115453608797317	0.748952818040496	Month 6 | Week 4
SARS-CoV2 S-Trimer IgM (YG780)	0.0167178044130435	-0.0123990077028986	0.0543302013441265	0.298922641785156	0.115453608797317	0.748952818040496	Month 6 | Week 4
SARS-CoV2 S-Trimer IgG (B520)	5.40531707583254	5.72908210617116	0.0422910948426423	0.28482829520879	0.115453608797317	0.748952818040496	Month 6 | Week 4
SARS-CoV2 S-Trimer IgG1 (B520)	16.0097131180761	26.2332212770093	0.212354147867713	0.247052592744015	0.23975468307645	0.748952818040496	Month 6 | Week 4
SARS-CoV2 S-Trimer IgG2 (R670)	0.323300285613501	0.170930188265756	0.0210826245005256	0.359641112568825	0.0922364821897996	0.748952818040496	Month 6 | Week 4
SARS-CoV2 S-Trimer IgG3 (YG586)	0.0249379766934121	0.114013858818326	0.716649012968601	0.294415148682321	0.737726925114736	0.748952818040496	Month 6 | Week 4
SARS-CoV2 S-Trimer IgA1 (YG586)	2.7824674230985	-2.08910436183209	0.0983913138438932	0.448695964379455	0.149725912371142	0.748952818040496	Month 6 | Week 4
SARS-CoV2 S-Trimer IgA2 (R670)	0.310557699487901	-0.150994337551461	0.0646188869107476	0.613803049199303	0.119034791677693	0.748952818040496	Month 6 | Week 4
SARS-CoV2-S1 IgM (YG780)	0.0276586656109488	-0.0329859542428361	0.0466226359774794	0.124946340728793	0.115453608797317	0.748952818040496	Month 6 | Week 4
SARS-CoV2-S1 IgG (B520)	8.75296200528738	5.79107709951333	0.0324388307040153	0.46141373615693	0.113535907464053	0.748952818040496	Month 6 | Week 4
SARS-CoV2-S1 IgG1 (B520)	3.43521967345744	4.47078689517075	0.193996387895616	0.321111821626624	0.228922360321819	0.748952818040496	Month 6 | Week 4
SARS-CoV2-S1 IgG2 (R670)	0.154771246723459	0.0964438066781995	0.0259093319766244	0.338748482758111	0.100758513242428	0.748952818040496	Month 6 | Week 4
SARS-CoV2-S1 IgG3 (YG586)	0.0201728359999998	0.0744633226666665	0.495824548735728	0.0889859208420556	0.525874521386378	0.748952818040496	Month 6 | Week 4
SARS-CoV2-S1 IgA1 (YG586)	1.63681414701521	-0.829754522195644	0.105784129201199	0.604668637967934	0.154268521751749	0.748952818040496	Month 6 | Week 4
SARS-CoV2-S1 IgA2 (R670)	0.201635779019094	-0.158160530830583	0.0366990500074843	0.396560772385904	0.115453608797317	0.748952818040496	Month 6 | Week 4

### Sheet: RTX
Antibody	BAI time regression coefficient	BAI COVID-19 regression coefficient	p-value BAIt	p-value BAI COVID-19	FDR BAIt	FDR BAI COVID-19	Time point contrast
SARS-CoV2 Env IgM (YG780)	-0.000384994001160045	NA	0.51647290871562	NA	0.700154064227396	NA	Week 4 | Baseline
SARS-CoV2 Env IgG (B520)	-0.00140914077528414	NA	0.845073928701288	NA	0.845073928701288	NA	Week 4 | Baseline
SARS-CoV2 Env IgG1 (B520)	-0.00713252905245741	NA	0.772399701045888	NA	0.795117339311943	NA	Week 4 | Baseline
SARS-CoV2 Env IgG2 (R670)	0.00288184033857983	NA	0.300072378474259	NA	0.700154064227396	NA	Week 4 | Baseline
SARS-CoV2 Env IgG3	-0.00283872417992851	NA	0.034107553413098	NA	0.700154064227396	NA	Week 4 | Baseline
SARS-CoV2 Env IgA1	-0.0204111814028224	NA	0.214825465756566	NA	0.700154064227396	NA	Week 4 | Baseline
SARS-CoV2 Env IgA2 (R670)	0.00666920421212131	NA	0.557356418452542	NA	0.700154064227396	NA	Week 4 | Baseline
SARS-CoV2 Nucleo IgM (YG780)	0.00054780625790085	NA	0.721082985396162	NA	0.764784984511081	NA	Week 4 | Baseline
SARS-CoV2 Nucleo IgG (B520)	0.00594210907070712	NA	0.674097900541558	NA	0.761078274804985	NA	Week 4 | Baseline
SARS-CoV2 Nucleo IgG1 (B520)	-0.00699393723071209	NA	0.600132055052054	NA	0.700154064227396	NA	Week 4 | Baseline
SARS-CoV2 Nucleo IgG2 (R670)	0.00315860152150552	NA	0.474220038971367	NA	0.700154064227396	NA	Week 4 | Baseline
SARS-CoV2 Nucleo IgG3 (YG586)	-0.00372920763669349	NA	0.470866561493862	NA	0.700154064227396	NA	Week 4 | Baseline
SARS-CoV2 Nucleo IgA1 (YG586)	-0.016381665687037	NA	0.247915112882914	NA	0.700154064227396	NA	Week 4 | Baseline
SARS-CoV2 Nucleo IgA2 (R670)	-0.0129803208080807	NA	0.299813630879617	NA	0.700154064227396	NA	Week 4 | Baseline
SARS-CoV2 RBD IgM (YG780)	0.00078275729344035	NA	0.597037760627213	NA	0.700154064227396	NA	Week 4 | Baseline
SARS-CoV2 RBD IgG (B520)	-1.21432101509211	NA	0.410855635175768	NA	0.700154064227396	NA	Week 4 | Baseline
SARS-CoV2 RBD IgG1 (B520)	0.0751151154202571	NA	0.170709695072445	NA	0.700154064227396	NA	Week 4 | Baseline
SARS-CoV2 RBD IgG2 (R670)	-0.00438953896969693	NA	0.709922078095269	NA	0.764784984511081	NA	Week 4 | Baseline
SARS-CoV2 RBD IgG3 (YG586)	0.00881911841574913	NA	0.304615096203008	NA	0.700154064227396	NA	Week 4 | Baseline
SARS-CoV2 RBD IgA1 (YG586)	-0.0346689282963532	NA	0.234384919632791	NA	0.700154064227396	NA	Week 4 | Baseline
SARS-CoV2 RBD IgA2 (R670)	-0.01780542496525	NA	0.479081216631443	NA	0.700154064227396	NA	Week 4 | Baseline
SARS-CoV2 S-Trimer IgM (YG780)	-0.000601329029552549	NA	0.584841960041204	NA	0.700154064227396	NA	Week 4 | Baseline
SARS-CoV2 S-Trimer IgG (B520)	-1.59800509984244	NA	0.422540590520328	NA	0.700154064227396	NA	Week 4 | Baseline
SARS-CoV2 S-Trimer IgG1 (B520)	-0.0421189112415798	NA	0.125344412554156	NA	0.700154064227396	NA	Week 4 | Baseline
SARS-CoV2 S-Trimer IgG2 (R670)	-0.0645321382321842	NA	0.382819591313664	NA	0.700154064227396	NA	Week 4 | Baseline
SARS-CoV2 S-Trimer IgG3 (YG586)	-0.0367433475604202	NA	0.232158129783185	NA	0.700154064227396	NA	Week 4 | Baseline
SARS-CoV2 S-Trimer IgA1 (YG586)	-0.0717820871414138	NA	0.313396712898031	NA	0.700154064227396	NA	Week 4 | Baseline
SARS-CoV2 S-Trimer IgA2 (R670)	-0.0326635662828283	NA	0.2763065499656	NA	0.700154064227396	NA	Week 4 | Baseline
SARS-CoV2-S1 IgM (YG780)	0.00209165385318522	NA	0.554901818124462	NA	0.700154064227396	NA	Week 4 | Baseline
SARS-CoV2-S1 IgG (B520)	-2.61414637728263	NA	0.401845639186214	NA	0.700154064227396	NA	Week 4 | Baseline
SARS-CoV2-S1 IgG1 (B520)	0.0254252208483697	NA	0.583449838828633	NA	0.700154064227396	NA	Week 4 | Baseline
SARS-CoV2-S1 IgG2 (R670)	-0.0366245064614361	NA	0.388531470034244	NA	0.700154064227396	NA	Week 4 | Baseline
SARS-CoV2-S1 IgG3 (YG586)	-0.0291515741414139	NA	0.136946075659132	NA	0.700154064227396	NA	Week 4 | Baseline
SARS-CoV2-S1 IgA1 (YG586)	-0.0547241028282824	NA	0.289619771312806	NA	0.700154064227396	NA	Week 4 | Baseline
SARS-CoV2-S1 IgA2 (R670)	-0.0400431561724952	NA	0.310534856413629	NA	0.700154064227396	NA	Week 4 | Baseline
SARS-CoV2 Env IgM (YG780)	0.00871442625690347	0.0152547053563068	0.135053244949025	0.0636384866309268	0.491887578448465	0.131020413651908	Week 4 | Baseline
SARS-CoV2 Env IgG (B520)	0.238831801066204	-0.0547876910384792	0.00596348599841866	0.596489040958925	0.156135325870411	0.719900566674564	Month 6 | Baseline
SARS-CoV2 Env IgG1 (B520)	-0.0390299627369805	0.125834016133366	0.235925137605938	0.0271780659595649	0.635183062785217	0.0738224434832406	Month 6 | Baseline
SARS-CoV2 Env IgG2 (R670)	0.0421348837106738	-0.0251918642715929	0.0133830279317495	0.245535548886221	0.156135325870411	0.390624736864443	Month 6 | Baseline
SARS-CoV2 Env IgG3	0.0144895506714855	0.0040355015306853	0.0617108290213253	0.722187977349662	0.383611766313744	0.765795533436433	Month 6 | Baseline
SARS-CoV2 Env IgA1	0.235728521256678	-0.0875996005933904	0.152628832707549	0.699652116466989	0.491887578448465	0.76524450238577	Month 6 | Baseline
SARS-CoV2 Env IgA2 (R670)	0.019291837378788	0.00899831249999998	0.164027083644371	0.632528659842884	0.491887578448465	0.737950103150031	Month 6 | Baseline
SARS-CoV2 Nucleo IgM (YG780)	0.0415671733243117	0.0103626664851205	0.0869805598025305	0.743915661052535	0.434902799012652	0.765795533436433	Month 6 | Baseline
SARS-CoV2 Nucleo IgG (B520)	0.127462083840404	0.659984336265914	0.153447380607346	3.53470678403653e-05	0.491887578448465	0.00123714737441279	Month 6 | Baseline
SARS-CoV2 Nucleo IgG1 (B520)	-0.0268442025258037	0.449323447104883	0.757207695248894	0.0019608765328429	0.973436564704879	0.0171576696623754	Month 6 | Baseline
SARS-CoV2 Nucleo IgG2 (R670)	0.0190586494218002	0.00829797638557779	0.00925614332441212	0.388078069654083	0.156135325870411	0.565947184912205	Month 6 | Baseline
SARS-CoV2 Nucleo IgG3 (YG586)	0.0609921005872487	-0.0210119307711261	0.0657620170823561	0.653968028636315	0.383611766313744	0.738351000073258	Month 6 | Baseline
SARS-CoV2 Nucleo IgA1 (YG586)	0.0514911631734519	0.177168193300103	0.327612270219027	0.0270298567754604	0.716651841104121	0.0738224434832406	Month 6 | Baseline
SARS-CoV2 Nucleo IgA2 (R670)	-0.00931651187353377	0.0592751724088003	0.459054738185149	0.00503134449431884	0.831595368576945	0.0352194114602319	Month 6 | Baseline
SARS-CoV2 RBD IgM (YG780)	0.0161748341832048	0.0316770312817192	0.168647169753759	0.05691357135044	0.491887578448465	0.126227305053334	Month 6 | Baseline
SARS-CoV2 RBD IgG (B520)	-0.994633574075757	5.7750978385	0.570236824167048	0.0274197647223465	0.831595368576945	0.0738224434832406	Month 6 | Baseline
SARS-CoV2 RBD IgG1 (B520)	0.0793769256407754	0.110795771277879	0.315262602088614	0.346758174317867	0.716651841104121	0.527675482657623	Month 6 | Baseline
SARS-CoV2 RBD IgG2 (R670)	0.00450505319696973	0.0147358168333333	0.765254409912185	0.485923241494225	0.973436564704879	0.629900498233255	Month 6 | Baseline
SARS-CoV2 RBD IgG3 (YG586)	0.0466457575271387	-0.0221755587145695	0.0248785248012481	0.425664548200185	0.217687092010921	0.573009968731019	Month 6 | Baseline
SARS-CoV2 RBD IgA1 (YG586)	0.0824017102428201	0.0122245096132159	0.315231742793817	0.915134703430421	0.716651841104121	0.915134703430421	Month 6 | Baseline
SARS-CoV2 RBD IgA2 (R670)	-0.000837583742424145	0.0692078024999999	0.978693890350055	0.126400984103131	0.996718749866228	0.232843918084716	Month 6 | Baseline
SARS-CoV2 S-Trimer IgM (YG780)	0.00108931628787879	0.0637194945	0.951862659472492	0.0197855355627736	0.996718749866228	0.0692493744697077	Month 6 | Baseline
SARS-CoV2 S-Trimer IgG (B520)	-1.43271185719697	13.0790078038333	0.561190048293509	0.00119393846958359	0.831595368576945	0.0171576696623754	Month 6 | Baseline
SARS-CoV2 S-Trimer IgG1 (B520)	0.0361948199848492	18.6622075451667	0.993484174081225	0.00698202266542927	0.996718749866228	0.0354191231803808	Month 6 | Baseline
SARS-CoV2 S-Trimer IgG2 (R670)	-0.0571896093636364	0.2381445	0.505025328864154	0.057703910881524	0.831595368576945	0.126227305053334	Month 6 | Baseline
SARS-CoV2 S-Trimer IgG3 (YG586)	-0.0131388523030301	0.100508887	0.778749251763903	0.135477169850014	0.973436564704879	0.237085047237525	Month 6 | Baseline
SARS-CoV2 S-Trimer IgA1 (YG586)	0.0394828773030302	1.00498742866667	0.86895056107229	0.00708382463607616	0.996718749866228	0.0354191231803808	Month 6 | Baseline
SARS-CoV2 S-Trimer IgA2 (R670)	-0.0335618142272727	0.217555682166667	0.427358431945076	0.00148346454368499	0.831595368576945	0.0171576696623754	Month 6 | Baseline
SARS-CoV2-S1 IgM (YG780)	0.0115210823191762	0.0636267197580232	0.568491089131935	0.0345710058776218	0.831595368576945	0.0864275146940544	Month 6 | Baseline
SARS-CoV2-S1 IgG (B520)	-2.5018743644697	13.3256930565	0.493153546430418	0.015902498283544	0.831595368576945	0.0618430488804488	Month 6 | Baseline
SARS-CoV2-S1 IgG1 (B520)	0.0377929037142853	0.950391189063728	0.866753709862061	0.0108035513622255	0.996718749866228	0.0472655372097367	Month 6 | Baseline
SARS-CoV2-S1 IgG2 (R670)	-0.026365437560606	0.0582975145	0.598445764041611	0.406210959893171	0.837824069658256	0.568695343850439	Month 6 | Baseline
SARS-CoV2-S1 IgG3 (YG586)	0.000112409803030486	0.0233033891666665	0.996718749866228	0.542860570380689	0.996718749866228	0.678575712975862	Month 6 | Baseline
SARS-CoV2-S1 IgA1 (YG586)	-0.00137534143939393	0.135362529166667	0.983059286045014	0.146347910745601	0.996718749866228	0.243913184576002	Month 6 | Baseline
SARS-CoV2-S1 IgA2 (R670)	-0.0251716677762841	0.116502964973498	0.51829341592435	0.0723725823936126	0.831595368576945	0.140724465765358	Month 6 | Baseline
SARS-CoV2 Env IgM (YG780)	0.00827770955761024	0.0112717326536968	0.158052901353175	0.170820084959007	0.291355129257146	0.298935148678262	Month 6 | Week 4
SARS-CoV2 Env IgG (B520)	0.239898045617256	-0.0522793231913969	0.0119569469796211	0.634149242266046	0.209246572143369	0.765352533769366	Month 6 | Week 4
SARS-CoV2 Env IgG1 (B520)	-0.0261749500373431	0.0544865412586413	0.267551101470803	0.280220680754767	0.383497044470911	0.448349080314799	Month 6 | Week 4
SARS-CoV2 Env IgG2 (R670)	0.0388557840397701	-0.0248601422675179	0.0342087467046263	0.28181942191216	0.291355129257146	0.448349080314799	Month 6 | Week 4
SARS-CoV2 Env IgG3	0.0166771719280359	-0.00588496970846143	0.0382527987985358	0.632861157833451	0.291355129257146	0.765352533769366	Month 6 | Week 4
SARS-CoV2 Env IgA1	0.259274937033082	-0.0844264059142934	0.150668779526001	0.726680223500308	0.291355129257146	0.794806494453462	Month 6 | Week 4
SARS-CoV2 Env IgA2 (R670)	0.0126226331666666	0.00899831249999999	0.439361466553148	0.678947558779116	0.512588377645339	0.792105485242302	Month 6 | Week 4
SARS-CoV2 Nucleo IgM (YG780)	0.0404435821012908	0.0104317007866567	0.127751176061222	0.758245179466265	0.291355129257146	0.804199432767251	Month 6 | Week 4
SARS-CoV2 Nucleo IgG (B520)	0.120800235277778	0.662688986833333	0.22172586546001	0.000105090240155518	0.367427126893378	0.00045976980068039	Month 6 | Week 4
SARS-CoV2 Nucleo IgG1 (B520)	-0.036613996830547	0.373470589432653	0.110317779003261	0.000337932087523808	0.291355129257146	0.00107523846030303	Month 6 | Week 4
SARS-CoV2 Nucleo IgG2 (R670)	0.0145551378956816	0.00771832725369056	0.137223714768774	0.52944751030665	0.291355129257146	0.712717802335875	Month 6 | Week 4
SARS-CoV2 Nucleo IgG3 (YG586)	0.0604899165861341	-0.0266653824356776	0.106874776187547	0.610913630297364	0.291355129257146	0.765352533769366	Month 6 | Week 4
SARS-CoV2 Nucleo IgA1 (YG586)	0.0693218244366857	0.184402182854986	0.158164213025308	0.0240839920514363	0.291355129257146	0.052683732612517	Month 6 | Week 4
SARS-CoV2 Nucleo IgA2 (R670)	0.00341121027777771	0.0594525288333333	0.812213512635003	0.0067285938353736	0.888358529444535	0.0181154449413904	Month 6 | Week 4
SARS-CoV2 RBD IgM (YG780)	0.0152415663888889	0.0318528945	0.230954194047266	0.0707783774680711	0.367427126893378	0.145720188904852	Month 6 | Week 4
SARS-CoV2 RBD IgG (B520)	0.217011098370371	2.93253934778238	0.0982727304075	0.000161703683534597	0.291355129257146	0.000628847658190101	Month 6 | Week 4
SARS-CoV2 RBD IgG1 (B520)	0.00321459296829176	0.132010350052889	0.971153353042806	0.345250457088623	0.971153353042806	0.525381130352252	Month 6 | Week 4
SARS-CoV2 RBD IgG2 (R670)	0.00881704882231027	0.014871730513559	0.274923662421473	0.167069486258906	0.383497044470911	0.298935148678262	Month 6 | Week 4
SARS-CoV2 RBD IgG3 (YG586)	0.0344701489015304	-0.0109183564309654	0.115181048219766	0.710015261143213	0.291355129257146	0.794806494453462	Month 6 | Week 4
SARS-CoV2 RBD IgA1 (YG586)	0.109534682811938	0.0268537432852734	0.188471563203743	0.816269789089331	0.329825235606551	0.840277724062546	Month 6 | Week 4
SARS-CoV2 RBD IgA2 (R670)	0.0147307191957122	0.0608247925411691	0.383975384274676	0.0211470686480604	0.463418567228057	0.0493431601788075	Month 6 | Week 4
SARS-CoV2 S-Trimer IgM (YG780)	0.0020889373771086	0.000341814824796456	0.28488351874982	0.94346233908501	0.383497044470911	0.94346233908501	Month 6 | Week 4
SARS-CoV2 S-Trimer IgG (B520)	0.115605550648016	6.73662833000695	0.35524888639751	3.4699781585878e-06	0.450729103610461	2.42898471101146e-05	Month 6 | Week 4
SARS-CoV2 S-Trimer IgG1 (B520)	0.0840810635113191	8.47294598515922	0.114976434716389	9.36944090552247e-09	0.291355129257146	1.63965215846643e-07	Month 6 | Week 4
SARS-CoV2 S-Trimer IgG2 (R670)	0.00390915845823822	0.152627818737766	0.117333868392864	1.20568471083448e-06	0.291355129257146	1.05497412198017e-05	Month 6 | Week 4
SARS-CoV2 S-Trimer IgG3 (YG586)	0.0197957728409359	-0.0260003804032817	0.00811352787785848	0.0815737955131362	0.209246572143369	0.158615713497765	Month 6 | Week 4
SARS-CoV2 S-Trimer IgA1 (YG586)	0.0955815884751795	0.665351732329572	0.360583282888368	0.0204898250355743	0.450729103610461	0.0493431601788075	Month 6 | Week 4
SARS-CoV2 S-Trimer IgA2 (R670)	-0.00165937218817422	0.189627455291088	0.928180320251836	0.000270105108828361	0.955479741435714	0.000945367880899264	Month 6 | Week 4
SARS-CoV2-S1 IgM (YG780)	0.0125948298723599	0.0145341748297443	0.138551937209228	0.428672322396075	0.291355129257146	0.600141251354505	Month 6 | Week 4
SARS-CoV2-S1 IgG (B520)	0.0711310977409249	8.45934260518347	0.0716938609211671	1.70577208836504e-09	0.291355129257146	5.97020230927764e-08	Month 6 | Week 4
SARS-CoV2-S1 IgG1 (B520)	0.0146961673639392	2.31470330794195	0.63063477489699	7.9670119255176e-07	0.712007003915957	9.2948472464372e-06	Month 6 | Week 4
SARS-CoV2-S1 IgG2 (R670)	0.0095557165	0.0582975145	0.262792066717107	9.06107386362056e-05	0.383497044470911	0.000453053693181028	Month 6 | Week 4
SARS-CoV2-S1 IgG3 (YG586)	0.0246390690024046	0.0185598318063588	0.0801592367866169	0.420018075154093	0.291355129257146	0.600141251354505	Month 6 | Week 4
SARS-CoV2-S1 IgA1 (YG586)	0.0458048539982158	0.141642682025281	0.0792212113220633	0.00472562013342233	0.291355129257146	0.0137830587224818	Month 6 | Week 4
SARS-CoV2-S1 IgA2 (R670)	-0.00166646910947154	0.168793838235891	0.91620862041966	1.37486133086454e-05	0.955479741435714	8.02002443004317e-05	Month 6 | Week 4
