## Supplementary table 4 for "Biological modifications of the immune response to COVID-19 vaccine in patients treated with rituximab and immune-checkpoint inhibitors"

### Sheet: Foglio1
Subject_ID	Group	IGRA_Day0_mIU_mL	IGRA_Day5_mIU_mL	IGRA_Week4_mIU_mL	IGRA_Month6_mIU_mL
UPN06	ICI	27	>1900	103	NA
UPN07	ICI	327	>1900	>1900	NA
UPN17	C-FV	22	>1900	>1900	>1900
UPN18	C-FV	203	>1900	>1900	>1900
UPN19	C-FV	>1900	>1900	>1900	>1900
UPN20	C-FV	>1900	>1900	>1900	>1900
UPN21	C-FV	119	>1900	>1900	NA
UPN22	RTX	51	>1900	118	>1900
UPN23	RTX	18	112	>1900	>1900
UPN24	RTX	0	0	19	>1900
UPN25	C-FV	274	>1900	>1900	>1900
UPN26	C-FV	281	>1900	>1900	>1900
UPN27	C-FV	103	309	84	>1900
UPN28	C-FV	>1900	>1900	>1900	431
UPN29	C-FV	>1900	>1900	>1900	>1900
UPN31	C-FV	>1900	>1900	>1900	NA
UPN32	C-FV	75	>1900	>1900	>1900
UPN40	RTX	0	3	16	NA
UPN41	RTX	130	>1900	NA	>1900
UPN42	ICI	27	>1900	>1900	>1900
UPN43	RTX	>1900	>1900	NA	>1900
UPN45	RTX	0	320	189	>1900
UPN48	RTX	27	>1900	>1900	0
UPN50	ICI	>1900	>1900	>1900	>1900
