## Supplementary table 5 for "Biological modifications of the immune response to COVID-19 vaccine in patients treated with rituximab and immune-checkpoint inhibitors"

### Sheet: Percentage of response
Module	Functional Annotation	Position on the fingerprint	C-FV_Day1_vs_Day0	C-FV_Day5_vs_Day0	C-FV_Day5_vs_Day1	ICI_Day1_vs_Day0	ICI_Day5_vs_Day0	ICI_Day5_vs_Day1	RTX_Day1_vs_Day0	RTX_Day5_vs_Day0	RTX_Day5_vs_Day1
M13.27	Lymphocytes	A1.1	-13.7931	10.3448	48.2759	-6.89655	10.3448	13.7931	6.89655	6.89655	0
M14.71	Gene transcription	A1.10	0	0	33.3333	0	0	0	11.1111	11.1111	0
M14.4	Gene transcription	A1.11	-8.82353	11.7647	32.3529	2.94118	8.82353	2.94118	2.94118	5.88235	0
M14.5	Gene transcription	A1.12	-3.57143	7.14286	10.7143	3.57143	3.57143	7.14286	0	-3.57143	-3.57143
M14.20	Gene transcription	A1.13	-5.26316	5.26316	10.5263	5.26316	0	10.5263	5.26316	5.26316	0
M14.49	Gene transcription	A1.14	0	11.1111	11.1111	0	11.1111	0	11.1111	0	0
M14.77	Gene transcription	A1.15	-7.14286	0	7.14286	0	0	0	7.14286	7.14286	0
M13.2	Gene transcription	A1.16	-10.2564	8.97436	37.1795	2.5641	5.12821	11.5385	3.84615	3.84615	0
M13.6	Gene transcription	A1.17	-3.80952	2.85714	14.2857	0	7.61905	6.66667	8.57143	14.2857	-0.952381
M14.23	Gene transcription	A1.18	-4.54545	4.54545	22.7273	9.09091	4.54545	-4.54545	9.09091	18.1818	0
M11.1	Protein synthesis	A1.19	-3.7037	0	22.2222	-3.7037	0	11.1111	0	0	0
M15.4	Lymphocytes	A1.2	-7.5	10	17.5	0	7.5	2.5	2.5	5	0
M12.7	Protein synthesis	A1.20	0	8.33333	0	-8.33333	0	0	0	0	0
M13.28	Protein synthesis	A1.21	0	0	5.26316	-15.7895	0	15.7895	0	0	-5.26316
M16.56	Protein synthesis	A1.22	-3.44828	6.89655	17.2414	-6.89655	3.44828	13.7931	3.44828	3.44828	0
M14.58	Protein synthesis	A1.23	0	0	0	0	0	20	0	0	0
M14.75	Protein synthesis	A1.24	0	0	25	0	0	12.5	12.5	0	0
M14.80	Protein synthesis	A1.25	0	0	12.5	0	0	0	0	0	0
M15.51	Protein synthesis	A1.26	-5.26316	0	21.0526	-5.26316	5.26316	21.0526	0	0	5.26316
M15.33	T cells	A1.27	-7.69231	3.84615	23.0769	0	11.5385	3.84615	3.84615	3.84615	0
M12.6	T cells	A1.28	-11.5385	19.2308	26.9231	0	15.3846	11.5385	3.84615	3.84615	3.84615
M15.38	T cells	A1.29	-26.087	17.3913	39.1304	0	8.69565	0	13.0435	13.0435	-4.34783
M16.78	Lymphocytes	A1.3	-6.25	0	31.25	-6.25	12.5	12.5	0	6.25	0
M14.42	T cells	A1.30	0	0	50	0	11.1111	5.55556	5.55556	5.55556	-5.55556
M15.29	Cell death	A1.31	-13.6364	0	22.7273	0	13.6364	4.54545	9.09091	4.54545	0
M12.1	Protein modification	A1.32	-7.6087	5.43478	17.3913	1.08696	8.69565	8.69565	5.43478	15.2174	2.17391
M15.60	TBD	A1.33	0	0	15.3846	7.69231	23.0769	0	7.69231	7.69231	0
M15.82	TBD	A1.34	0	0	13.3333	0	6.66667	0	6.66667	13.3333	6.66667
M15.87	TBD	A1.35	-15.3846	7.69231	30.7692	7.69231	7.69231	0	7.69231	7.69231	0
M15.93	TBD	A1.36	0	14.2857	28.5714	-7.14286	14.2857	14.2857	7.14286	7.14286	0
M15.114	TBD	A1.37	0	9.09091	36.3636	0	9.09091	9.09091	9.09091	0	0
M16.91	TBD	A1.38	-5.55556	0	38.8889	0	11.1111	0	5.55556	0	5.55556
M13.18	Lymphocytes	A1.4	-2.66667	9.33333	21.3333	5.33333	13.3333	8	9.33333	10.6667	4
M12.8	B cells	A1.5	-8.33333	4.16667	8.33333	4.16667	8.33333	0	12.5	4.16667	-4.16667
M14.12	Cell cycle	A1.6	-10	5	5	0	0	5	0	0	0
M12.3	Cell cycle	A1.7	-7.27273	3.63636	23.6364	0	7.27273	9.09091	9.09091	10.9091	1.81818
M14.64	Cell cycle	A1.8	-6.66667	6.66667	6.66667	-6.66667	26.6667	26.6667	0	13.3333	0
M14.69	Gene transcription	A1.9	-15.3846	15.3846	15.3846	7.69231	7.69231	0	7.69231	15.3846	0
M15.102	Prostanoids	A10.1	0	0	41.6667	0	0	16.6667	0	8.33333	16.6667
M15.67	TBD	A11.1	0	6.25	12.5	0	6.25	6.25	12.5	12.5	6.25
M15.125	TBD	A12.1	-7.69231	0	7.69231	0	7.69231	0	7.69231	15.3846	0
M16.108	TBD	A13.1	-9.09091	0	9.09091	0	0	-9.09091	9.09091	9.09091	0
M16.90	TBD	A14.1	-9.09091	0	9.09091	0	9.09091	9.09091	18.1818	18.1818	0
M16.12	B cells	A15.1	0	1.75439	15.7895	1.75439	7.01754	1.75439	8.77193	10.5263	-1.75439
M16.66	TBD	A15.10	-15	0	15	5	5	0	5	10	5
M16.87	TBD	A15.11	0	-11.1111	0	0	11.1111	0	0	22.2222	0
M15.107	TBD	A15.2	0	9.09091	0	-9.09091	0	9.09091	9.09091	9.09091	-9.09091
M16.21	TBD	A15.3	-7.69231	0	13.4615	-1.92308	3.84615	5.76923	1.92308	3.84615	1.92308
M16.28	TBD	A15.4	-2.5641	12.8205	7.69231	0	0	2.5641	10.2564	10.2564	0
M16.33	TBD	A15.5	0	0	19.0476	0	-4.7619	0	9.52381	4.7619	4.7619
M16.35	TBD	A15.6	-5.26316	0	10.5263	-2.63158	5.26316	-2.63158	2.63158	7.89474	0
M16.38	TBD	A15.7	-15	0	15	0	0	0	5	10	0
M16.55	TBD	A15.8	-11.7647	0	11.7647	0	5.88235	0	11.7647	11.7647	0
M16.58	TBD	A15.9	0	0	15.7895	5.26316	10.5263	5.26316	5.26316	10.5263	0
M16.107	Oxidative stress	A16.1	10	0	-20	10	-10	-20	20	20	0
M16.110	TBD	A16.2	-18.1818	0	0	-9.09091	0	9.09091	0	0	0
M16.75	Cell death	A17.1	-8.69565	8.69565	4.34783	0	4.34783	4.34783	8.69565	13.0435	0
M16.97	Cell death	A17.2	6.25	0	0	0	0	0	0	25	6.25
M15.126	Gene transcription	A17.3	-7.69231	0	0	-7.69231	0	0	23.0769	7.69231	0
M16.17	Gene transcription	A17.4	-1.72414	3.44828	12.069	0	0	6.89655	10.3448	8.62069	0
M16.23	Cell cycle	A17.5	-5.17241	6.89655	5.17241	1.72414	3.44828	3.44828	8.62069	10.3448	0
M16.47	TNF	A18.1	0	3.7037	11.1111	3.7037	0	-3.7037	0	7.40741	0
M16.19	TBD	A18.2	2	0	2	-2	8	2	8	4	2
M16.94	TBD	A19.1	0	0	0	0	0	9.09091	9.09091	0	0
M9.1	Cytotoxic lymphocytes	A2.1	-30.7692	7.69231	53.8462	0	7.69231	3.84615	7.69231	7.69231	3.84615
M15.31	Protein modification	A2.10	-6.89655	3.44828	17.2414	0	13.7931	10.3448	10.3448	3.44828	6.89655
M13.29	Protein modification	A2.11	-9.25926	7.40741	12.963	1.85185	12.963	1.85185	7.40741	14.8148	3.7037
M14.3	Protein modification	A2.12	0	13.8889	2.77778	2.77778	8.33333	5.55556	13.8889	11.1111	-2.77778
M14.61	Protein modification	A2.13	0	0	0	-6.66667	6.66667	6.66667	6.66667	0	0
M14.47	Protein synthesis	A2.14	0	0	7.69231	0	0	7.69231	0	0	7.69231
M14.79	Protein synthesis	A2.15	0	0	8.33333	0	8.33333	8.33333	0	0	0
M16.68	Protein synthesis	A2.16	-7.40741	0	18.5185	3.7037	3.7037	3.7037	11.1111	14.8148	0
M13.10	Protein synthesis	A2.17	0	7.57576	13.6364	0	4.54545	6.06061	10.6061	16.6667	-1.51515
M13.4	Protein synthesis	A2.18	-4.34783	2.17391	20.6522	2.17391	10.8696	8.69565	13.0435	9.78261	1.08696
M14.2	Protein synthesis	A2.19	-2.77778	2.77778	13.8889	2.77778	8.33333	5.55556	5.55556	5.55556	0
M13.21	Cytotoxic lymphocytes	A2.2	-28.5714	4.7619	52.381	-9.52381	9.52381	23.8095	9.52381	4.7619	4.7619
M14.44	Protein synthesis	A2.20	0	7.69231	15.3846	7.69231	-7.69231	0	0	0	-7.69231
M15.23	Cell death	A2.21	-2.7027	8.10811	18.9189	0	10.8108	5.40541	2.7027	13.5135	8.10811
M14.13	Oxidative phosphorylation	A2.22	-5.26316	0	5.26316	5.26316	5.26316	0	26.3158	10.5263	0
M13.14	Proteolysis	A2.23	-3.07692	4.61538	12.3077	4.61538	6.15385	9.23077	7.69231	9.23077	-3.07692
M14.8	TBD	A2.24	-8	12	28	0	8	4	4	16	0
M14.25	TBD	A2.25	5.26316	5.26316	5.26316	5.26316	15.7895	21.0526	5.26316	10.5263	5.26316
M14.35	TBD	A2.26	-6.25	0	12.5	0	31.25	18.75	6.25	6.25	6.25
M14.45	TBD	A2.27	0	16.6667	8.33333	0	8.33333	0	8.33333	8.33333	8.33333
M14.72	TBD	A2.28	-7.69231	0	7.69231	0	0	15.3846	0	-7.69231	-7.69231
M15.41	TBD	A2.29	-10.3448	6.89655	6.89655	0	0	6.89655	13.7931	20.6897	0
M15.21	Gene transcription	A2.3	-6.45161	3.22581	22.5806	-3.22581	6.45161	6.45161	3.22581	3.22581	3.22581
M15.46	TBD	A2.30	-4	8	4	4	20	12	24	16	0
M15.50	TBD	A2.31	-4.54545	13.6364	9.09091	0	13.6364	13.6364	0	13.6364	0
M15.54	TBD	A2.32	0	0	11.1111	0	22.2222	16.6667	0	0	0
M15.65	TBD	A2.33	0	0	5.55556	-5.55556	0	16.6667	27.7778	16.6667	0
M15.72	TBD	A2.34	-5.88235	17.6471	17.6471	5.88235	5.88235	0	0	5.88235	5.88235
M15.91	TBD	A2.35	0	7.14286	7.14286	0	14.2857	0	7.14286	21.4286	14.2857
M15.115	TBD	A2.36	0	0	25	0	0	0	0	-8.33333	0
M15.116	TBD	A2.37	-9.09091	9.09091	9.09091	0	9.09091	0	0	0	0
M15.119	TBD	A2.38	-8.33333	8.33333	16.6667	0	8.33333	16.6667	16.6667	25	0
M15.120	TBD	A2.39	-10	0	10	0	0	10	0	10	10
M12.4	Gene transcription	A2.4	2.04082	10.2041	14.2857	0	14.2857	10.2041	4.08163	12.2449	-4.08163
M15.122	TBD	A2.40	-11.1111	0	0	0	0	11.1111	11.1111	11.1111	0
M16.7	TBD	A2.41	-3.2967	6.59341	12.0879	2.1978	9.89011	3.2967	9.89011	16.4835	2.1978
M16.41	TBD	A2.42	5.55556	5.55556	22.2222	0	5.55556	8.33333	5.55556	8.33333	2.77778
M13.13	Gene transcription	A2.5	-9.52381	7.14286	16.6667	0	11.9048	7.14286	4.7619	4.7619	-4.7619
M14.17	Gene transcription	A2.6	-19.0476	0	28.5714	9.52381	9.52381	4.7619	9.52381	9.52381	0
M14.34	Gene transcription	A2.7	-5.88235	0	29.4118	-5.88235	5.88235	0	23.5294	11.7647	0
M15.3	Gene transcription	A2.8	-2.77778	13.8889	16.6667	0	2.77778	8.33333	8.33333	11.1111	8.33333
M15.8	Gene transcription	A2.9	0	5.26316	21.0526	-2.63158	2.63158	5.26316	10.5263	7.89474	7.89474
M16.52	Lymphocyte	A20.1	-8.57143	0	5.71429	0	2.85714	0	5.71429	8.57143	0
M16.48	TBD	A21.1	0	0	0	-3.7037	0	3.7037	3.7037	11.1111	0
M15.17	TBD	A22.1	0	0	3.84615	0	0	0	3.84615	7.69231	3.84615
M16.20	TBD	A23.1	-2.12766	0	2.12766	0	0	0	4.25532	6.38298	2.12766
M12.13	Oxidative phosphorylation	A24.1	0	2.5641	10.2564	-2.5641	2.5641	0	7.69231	2.5641	-2.5641
M15.103	TBD	A24.10	0	0	5.88235	0	0	5.88235	5.88235	5.88235	-5.88235
M15.123	TBD	A24.11	0	0	15.3846	7.69231	0	7.69231	23.0769	23.0769	0
M14.30	Oxidative phosphorylation	A24.2	0	0	13.3333	-6.66667	6.66667	6.66667	6.66667	6.66667	0
M14.63	Oxidative phosphorylation	A24.3	-7.69231	0	38.4615	0	0	23.0769	0	7.69231	7.69231
M15.28	Oxidative phosphorylation	A24.4	-11.1111	3.7037	14.8148	3.7037	3.7037	3.7037	0	3.7037	0
M14.57	Protein modification	A24.5	0	0	6.66667	0	0	0	6.66667	0	0
M13.24	TBD	A24.6	1.63934	9.83607	6.55738	3.27869	11.4754	4.91803	16.3934	9.83607	0
M14.16	TBD	A24.7	0	0	4.34783	-4.34783	0	8.69565	0	0	0
M14.41	TBD	A24.8	0	6.25	18.75	-6.25	12.5	12.5	0	6.25	6.25
M15.89	TBD	A24.9	0	0	6.66667	-6.66667	0	6.66667	0	0	0
M14.27	Protein synthesis	A25.1	14.2857	7.14286	-7.14286	-14.2857	0	0	7.14286	0	0
M16.61	TBD	A25.10	-3.22581	0	3.22581	-3.22581	6.45161	9.67742	19.3548	12.9032	-6.45161
M16.71	TBD	A25.11	-4	0	28	4	8	8	8	8	-4
M16.74	TBD	A25.12	-5.55556	0	-5.55556	0	-11.1111	0	5.55556	16.6667	5.55556
M16.73	Protein synthesis	A25.2	3.84615	11.5385	19.2308	-3.84615	3.84615	0	7.69231	11.5385	0
M16.49	Inflammation	A25.3	-3.125	0	6.25	3.125	3.125	0	6.25	6.25	-3.125
M12.12	Oxidative stress	A25.4	0	0	11.1111	-5.55556	5.55556	0	11.1111	5.55556	-5.55556
M15.55	Protein phosphorylation	A25.5	-9.52381	0	4.7619	0	0	-4.7619	4.7619	9.52381	-4.7619
M13.31	TBD	A25.6	-5.26316	5.26316	0	0	-5.26316	5.26316	0	0	5.26316
M14.83	TBD	A25.7	0	7.69231	7.69231	-7.69231	7.69231	7.69231	0	0	-7.69231
M15.77	TBD	A25.8	0	0	14.2857	-7.14286	21.4286	7.14286	0	7.14286	7.14286
M15.117	TBD	A25.9	0	0	0	0	10	30	10	0	0
M15.7	Monocytes	A26.1	2.38095	2.38095	0	4.7619	19.0476	7.14286	7.14286	9.52381	0
M15.57	TBD	A26.10	4.7619	4.7619	-4.7619	0	4.7619	0	4.7619	14.2857	0
M15.63	TBD	A26.11	0	5.55556	0	5.55556	0	0	5.55556	5.55556	0
M15.112	TBD	A26.12	-7.14286	7.14286	14.2857	0	0	7.14286	14.2857	7.14286	0
M16.26	TBD	A26.13	3.38983	3.38983	10.1695	1.69492	8.47458	8.47458	11.8644	6.77966	3.38983
M16.32	TBD	A26.14	-2.27273	6.81818	11.3636	-4.54545	9.09091	13.6364	6.81818	13.6364	2.27273
M16.46	TBD	A26.15	0	5.26316	5.26316	-2.63158	2.63158	7.89474	13.1579	7.89474	0
M12.2	Monocytes	A26.2	10.2564	2.5641	-2.5641	0	5.12821	2.5641	12.8205	5.12821	-10.2564
M15.36	Protein modification	A26.3	0	0	3.7037	0	3.7037	7.40741	0	3.7037	0
M15.70	Protein modification	A26.4	0	5.26316	5.26316	5.26316	0	0	10.5263	10.5263	-5.26316
M13.11	TBD	A26.5	3.07692	3.07692	0	1.53846	6.15385	1.53846	9.23077	4.61538	-4.61538
M14.10	TBD	A26.6	8.69565	4.34783	4.34783	8.69565	8.69565	8.69565	4.34783	8.69565	0
M14.21	TBD	A26.7	0	5.55556	0	0	11.1111	11.1111	11.1111	5.55556	0
M14.32	TBD	A26.8	0	0	5.55556	5.55556	11.1111	0	0	0	-5.55556
M14.70	TBD	A26.9	9.09091	9.09091	9.09091	0	0	0	18.1818	9.09091	0
M13.32	Plasma cells	A27.1	-3.84615	11.5385	15.3846	-3.84615	7.69231	11.5385	0	0	3.84615
M16.60	Plasma cells	A27.2	-3.57143	14.2857	10.7143	7.14286	14.2857	7.14286	3.57143	0	0
M12.15	Plasma cells	A27.3	0	38.4615	30.7692	0	15.3846	15.3846	7.69231	7.69231	0
M15.110	Plasma cells	A27.4	-6.66667	6.66667	26.6667	0	26.6667	13.3333	13.3333	6.66667	0
M16.92	Plasma cells	A27.5	0	4.7619	4.7619	-4.7619	0	0	4.7619	0	9.52381
M10.1	Interferon	A28.1	80.9524	4.7619	-90.4762	66.6667	4.7619	-61.9048	33.3333	0	-28.5714
M15.86	Interferon	A28.2	54.5455	0	-54.5455	45.4545	0	-18.1818	45.4545	9.09091	-18.1818
M13.17	Interferon	A28.3	71.4286	-3.57143	-60.7143	35.7143	0	-39.2857	21.4286	7.14286	-10.7143
M15.64	Interferon	A28.4	17.6471	-5.88235	-23.5294	11.7647	0	-29.4118	17.6471	5.88235	-5.88235
M15.127	Interferon	A28.5	81.8182	9.09091	-45.4545	36.3636	9.09091	-27.2727	0	0	0
M8.3	Type 1 Interferon	A28.6	100	0	-76.4706	70.5882	17.6471	-52.9412	0	0	-5.88235
M3.1	Cell cycle	A29.1	-7.46269	0	8.95522	1.49254	4.47761	2.98507	10.4478	4.47761	2.98507
M13.20	Cell cycle	A29.2	0	-9.09091	9.09091	0	0	0	0	0	-18.1818
M16.86	Oxidative stress	A29.3	-7.14286	-7.14286	0	0	7.14286	7.14286	7.14286	14.2857	0
M8.1	TBD	A29.4	-3.57143	7.14286	3.57143	3.57143	0	-7.14286	7.14286	3.57143	0
M12.14	TBD	A29.5	0	9.09091	0	0	9.09091	9.09091	0	9.09091	0
M14.60	TBD	A29.6	-7.14286	7.14286	7.14286	0	0	0	0	7.14286	7.14286
M15.32	TBD	A29.7	-12.5	6.25	6.25	-6.25	6.25	0	12.5	6.25	0
M15.68	TBD	A29.8	0	0	14.2857	0	0	-14.2857	0	14.2857	0
M15.44	Protein modification	A3.1	-5.26316	0	21.0526	5.26316	5.26316	0	21.0526	15.7895	0
M14.43	TBD	A3.10	-13.3333	6.66667	13.3333	0	0	0	6.66667	0	0
M14.46	TBD	A3.11	5.88235	0	11.7647	0	0	5.88235	11.7647	11.7647	-5.88235
M14.52	TBD	A3.12	-6.66667	0	33.3333	0	6.66667	13.3333	6.66667	6.66667	0
M14.78	TBD	A3.13	-8.33333	8.33333	16.6667	0	0	8.33333	0	16.6667	8.33333
M15.48	TBD	A3.14	-5	0	5	5	10	10	15	15	0
M15.52	TBD	A3.15	0	15	30	5	0	5	5	0	0
M15.85	TBD	A3.16	0	12.5	12.5	0	0	0	12.5	25	0
M15.94	TBD	A3.17	-18.75	0	25	0	0	18.75	25	18.75	0
M15.101	TBD	A3.18	0	0	33.3333	6.66667	6.66667	0	6.66667	13.3333	6.66667
M15.124	TBD	A3.19	-7.69231	0	0	7.69231	7.69231	7.69231	7.69231	7.69231	7.69231
M12.5	Protein modification	A3.2	0	2.85714	17.1429	0	2.85714	4.28571	8.57143	8.57143	-7.14286
M16.10	TBD	A3.20	-7.69231	3.07692	13.8462	-1.53846	3.07692	7.69231	7.69231	12.3077	3.07692
M16.42	TBD	A3.21	-8.33333	11.1111	27.7778	-2.77778	2.77778	2.77778	2.77778	16.6667	5.55556
M16.45	TBD	A3.22	-8.57143	5.71429	17.1429	14.2857	20	-2.85714	11.4286	17.1429	2.85714
M15.16	Antigen presentation	A3.3	-8.57143	0	14.2857	-2.85714	8.57143	2.85714	2.85714	5.71429	2.85714
M14.31	Cell cycle	A3.4	-22.2222	0	33.3333	16.6667	22.2222	5.55556	5.55556	11.1111	0
M13.9	Gene transcription	A3.5	-6.57895	1.31579	13.1579	-1.31579	2.63158	2.63158	9.21053	7.89474	-1.31579
M15.79	Mitochondrial Stress/Proteasome	A3.6	-5.55556	0	22.2222	0	5.55556	5.55556	16.6667	16.6667	5.55556
M13.8	TBD	A3.7	-20.5882	0	26.4706	-2.94118	2.94118	2.94118	14.7059	11.7647	0
M13.23	TBD	A3.8	-2.98507	4.47761	11.9403	4.47761	8.95522	5.97015	11.9403	8.95522	-4.47761
M14.6	TBD	A3.9	-4.7619	0	14.2857	4.7619	4.7619	9.52381	9.52381	9.52381	0
M15.56	Cell adhesion	A30.1	0	0	0	-5.88235	0	0	23.5294	5.88235	0
M15.73	Cell cycle	A30.2	-15.3846	0	15.3846	-7.69231	0	0	7.69231	0	0
M13.19	Protein phosphorylation	A30.3	0	0	5.66038	-1.88679	0	-1.88679	16.9811	11.3208	1.88679
M14.33	Proteolysis	A30.4	-14.2857	0	7.14286	-7.14286	0	0	0	0	0
M16.89	TBD	A30.5	0	0	7.69231	0	0	-7.69231	0	7.69231	0
M14.48	Inflammation	A31.1	0	0	0	-5.88235	-5.88235	0	5.88235	0	0
M15.58	Monocytes	A31.2	0	0	-6.25	6.25	0	-12.5	6.25	6.25	0
M14.81	Platelet	A31.3	12.5	12.5	0	0	25	12.5	0	12.5	12.5
M16.64	Platelet/Prostaglandin	A31.4	0	3.44828	0	0	0	3.44828	0	13.7931	17.2414
M14.38	TBD	A31.5	0	-7.14286	-7.14286	7.14286	0	0	7.14286	7.14286	0
M15.121	TBD	A31.6	-7.69231	0	0	0	0	0	15.3846	0	-15.3846
M16.93	TBD	A31.7	0	6.25	6.25	0	0	0	0	0	6.25
M16.103	TBD	A31.8	0	0	7.69231	15.3846	7.69231	0	23.0769	7.69231	0
M13.15	Gene transcription	A32.1	-3.0303	0	1.51515	1.51515	6.06061	4.54545	12.1212	10.6061	0
M14.9	TBD	A32.10	0	0	0	4.54545	4.54545	4.54545	13.6364	13.6364	0
M14.11	TBD	A32.11	0	0	0	3.84615	7.69231	7.69231	3.84615	19.2308	0
M14.18	TBD	A32.12	-4.16667	-4.16667	0	-4.16667	0	4.16667	8.33333	8.33333	0
M14.22	TBD	A32.13	-5.26316	0	0	5.26316	0	0	0	10.5263	-5.26316
M14.29	TBD	A32.14	4.7619	4.7619	9.52381	4.7619	0	-4.7619	23.8095	14.2857	0
M14.36	TBD	A32.15	-5.88235	0	5.88235	0	0	5.88235	17.6471	17.6471	-5.88235
M14.56	TBD	A32.16	0	0	0	0	7.14286	0	0	0	0
M14.62	TBD	A32.17	0	0	0	0	0	7.69231	0	0	0
M14.73	TBD	A32.18	0	15.3846	15.3846	7.69231	0	0	7.69231	15.3846	0
M15.18	TBD	A32.19	0	-2.63158	0	0	2.63158	5.26316	7.89474	2.63158	-5.26316
M14.1	Gene transcription	A32.2	-7.5	0	5	2.5	0	2.5	7.5	7.5	0
M15.20	TBD	A32.20	2.94118	0	-8.82353	5.88235	2.94118	2.94118	11.7647	5.88235	-5.88235
M15.30	TBD	A32.21	0	0	0	0	3.22581	9.67742	9.67742	6.45161	-3.22581
M15.62	TBD	A32.22	0	0	12.5	0	0	0	6.25	6.25	0
M15.69	TBD	A32.23	0	0	-5.26316	10.5263	5.26316	0	10.5263	0	0
M15.76	TBD	A32.24	0	0	0	0	11.7647	0	17.6471	17.6471	5.88235
M15.88	TBD	A32.25	-6.66667	-6.66667	0	-6.66667	6.66667	6.66667	6.66667	0	-6.66667
M15.106	TBD	A32.26	0	0	7.14286	0	0	0	0	7.14286	7.14286
M16.5	TBD	A32.27	0	2.0202	5.05051	2.0202	7.07071	3.0303	7.07071	11.1111	3.0303
M16.16	TBD	A32.28	-1.51515	1.51515	0	1.51515	0	3.0303	3.0303	6.06061	0
M16.27	TBD	A32.29	-3.50877	-3.50877	3.50877	1.75439	0	5.26316	7.01754	10.5263	5.26316
M14.67	Gene transcription	A32.3	0	0	0	7.69231	0	7.69231	15.3846	0	0
M16.85	TBD	A32.30	-5.26316	10.5263	-5.26316	0	5.26316	5.26316	5.26316	0	-10.5263
M15.99	Protein modification	A32.4	0	0	7.14286	0	0	7.14286	0	0	0
M16.9	Protein modification	A32.5	-1.14943	1.14943	8.04598	-3.44828	3.44828	2.29885	5.74713	4.5977	-2.29885
M15.47	Antigen presentation	A32.6	-8.33333	0	-4.16667	0	4.16667	4.16667	12.5	12.5	0
M13.5	Cell death	A32.7	-0.900901	4.5045	2.7027	1.8018	4.5045	1.8018	8.10811	5.40541	-0.900901
M13.25	Protein phosphorylation	A32.8	-1.53846	0	-3.07692	-3.07692	0	-6.15385	3.07692	3.07692	1.53846
M16.2	Protein synthesis	A32.9	1.55039	2.32558	3.10078	-0.775194	6.97674	3.87597	11.6279	13.1783	5.42636
M14.82	Cytokines/chemokines	A33.1	7.14286	0	0	0	0	7.14286	0	0	0
M14.76	Leukocyte activation	A33.10	14.2857	0	-7.14286	-7.14286	0	0	7.14286	0	0
M15.35	Neutrophils	A33.11	6.66667	0	-3.33333	0	0	0	0	0	0
M13.7	TBD	A33.12	-1.13636	-1.13636	0	-2.27273	-2.27273	-1.13636	6.81818	6.81818	-1.13636
M15.12	TBD	A33.13	12.8205	0	0	-2.5641	0	2.5641	2.5641	7.69231	2.5641
M15.13	TBD	A33.14	0	0	2.5	2.5	-2.5	-2.5	2.5	10	5
M15.14	TBD	A33.15	0	0	0	5.55556	2.77778	-5.55556	11.1111	8.33333	8.33333
M15.24	TBD	A33.16	5.71429	2.85714	-5.71429	2.85714	-2.85714	0	17.1429	11.4286	0
M15.66	TBD	A33.17	4.34783	0	-4.34783	0	-4.34783	-4.34783	8.69565	8.69565	0
M15.90	TBD	A33.18	0	0	-7.69231	7.69231	0	-7.69231	7.69231	0	0
M15.104	TBD	A33.19	0	0	0	6.66667	6.66667	6.66667	6.66667	6.66667	0
M16.80	Cytokines/chemokines	A33.2	6.66667	0	-6.66667	6.66667	6.66667	-13.3333	13.3333	6.66667	0
M15.108	TBD	A33.20	0	0	-7.14286	-7.14286	-7.14286	0	28.5714	7.14286	0
M15.111	TBD	A33.21	0	0	-8.33333	0	-8.33333	0	16.6667	25	0
M16.1	TBD	A33.22	-4.51128	0	4.51128	1.50376	2.25564	1.50376	12.0301	10.5263	-0.75188
M16.22	TBD	A33.23	0	0	-1.88679	0	1.88679	0	7.54717	13.2075	1.88679
M16.37	TBD	A33.24	-6.25	3.125	9.375	3.125	0	3.125	9.375	6.25	3.125
M16.62	TBD	A33.25	-3.84615	0	-3.84615	0	0	0	7.69231	15.3846	3.84615
M16.63	TBD	A33.26	-3.57143	-3.57143	0	0	-3.57143	-3.57143	3.57143	10.7143	0
M16.67	TBD	A33.27	0	0	8.33333	0	0	-4.16667	0	0	0
M16.70	TBD	A33.28	4.34783	4.34783	4.34783	0	4.34783	4.34783	4.34783	4.34783	0
M16.76	TBD	A33.29	10	5	-15	5	0	-5	10	10	-5
M14.19	Inflammation	A33.3	0	-4.7619	-14.2857	4.7619	0	-14.2857	19.0476	23.8095	0
M16.100	TBD	A33.30	0	0	-8.33333	0	-8.33333	-8.33333	0	16.6667	0
M16.101	TBD	A33.31	0	0	-8.33333	0	-16.6667	0	8.33333	16.6667	0
M16.102	TBD	A33.32	0	0	0	0	0	0	0	7.14286	0
M14.24	Inflammation	A33.4	-5	-5	5	0	0	15	15	15	0
M14.26	Inflammation	A33.5	-12.5	0	0	0	0	-12.5	0	0	0
M14.50	Inflammation	A33.6	7.69231	0	-30.7692	0	0	-23.0769	7.69231	15.3846	0
M14.66	Inflammation	A33.7	0	0	-7.69231	-7.69231	-7.69231	0	0	0	0
M16.44	Protein synthesis	A33.8	2.38095	2.38095	-2.38095	2.38095	2.38095	0	9.52381	4.7619	0
M16.51	Protein synthesis	A33.9	-6.45161	0	6.45161	-3.22581	3.22581	0	0	12.9032	0
M10.3	Platelet	A34.1	0	0	5.55556	0	5.55556	5.55556	0	16.6667	22.2222
M16.109	Platelet	A34.2	-8.33333	0	8.33333	-8.33333	8.33333	16.6667	0	8.33333	25
M14.39	Cell cycle	A34.3	0	6.66667	0	0	13.3333	0	0	13.3333	20
M8.2	Prostanoids	A34.4	-6.06061	12.1212	3.0303	3.0303	9.09091	6.06061	3.0303	3.0303	12.1212
M14.59	TBD	A34.5	0	7.14286	14.2857	-7.14286	7.14286	7.14286	0	7.14286	0
M15.84	Cytokines/chemokines	A35.1	0	0	-15.3846	7.69231	7.69231	-7.69231	7.69231	7.69231	7.69231
M13.22	Neutrophils	A35.10	11.3208	0	-9.43396	-1.88679	0	-9.43396	5.66038	1.88679	-3.77358
M14.28	Neutrophils	A35.11	6.66667	0	-20	0	6.66667	0	6.66667	26.6667	0
M15.26	Neutrophils	A35.12	2.94118	0	-5.88235	5.88235	0	-2.94118	0	2.94118	0
M14.65	Monocytes	A35.13	0	0	0	7.69231	7.69231	0	0	7.69231	-7.69231
M16.79	Protein synthesis	A35.14	0	0	-12	-4	-4	-20	0	0	0
M16.98	TBD	A35.15	0	7.14286	0	0	0	0	7.14286	7.14286	-7.14286
M13.3	TBD	A35.16	0	-1.13636	2.27273	1.13636	1.13636	4.54545	14.7727	13.6364	1.13636
M14.7	TBD	A35.17	7.14286	0	-10.7143	0	0	7.14286	14.2857	10.7143	0
M14.74	TBD	A35.18	0	0	-15.3846	0	-15.3846	-7.69231	0	0	0
M15.43	TBD	A35.19	-4.16667	0	-8.33333	4.16667	0	-8.33333	4.16667	16.6667	0
M13.16	Cytokines/chemokines	A35.2	6.45161	-3.22581	-19.3548	6.45161	0	-16.129	9.67742	6.45161	-6.45161
M15.78	TBD	A35.20	0	0	0	-6.66667	0	6.66667	0	0	0
M15.81	TBD	A35.21	0	0	0	0	0	0	0	0	0
M13.1	Inflammation	A35.3	3.27869	-0.819672	-3.27869	0.819672	-3.27869	-3.27869	5.7377	4.09836	-2.45902
M15.37	Inflammation	A35.4	9.67742	3.22581	-12.9032	6.45161	0	-16.129	19.3548	3.22581	-3.22581
M15.113	Inflammation	A35.5	0	0	8.33333	0	8.33333	0	0	8.33333	0
M12.10	Inflammation	A35.6	0	-4.16667	-4.16667	0	-2.08333	-6.25	8.33333	8.33333	0
M13.12	Inflammation	A35.7	20	-2.22222	-24.4444	11.1111	0	-17.7778	15.5556	6.66667	0
M15.105	Inflammation	A35.8	0	0	0	-7.69231	-7.69231	-7.69231	7.69231	7.69231	0
M15.109	Inflammation	A35.9	8.33333	0	-8.33333	0	-8.33333	-8.33333	0	0	0
M15.118	Erythroid cells	A36.1	7.14286	0	-7.14286	7.14286	7.14286	14.2857	-7.14286	-7.14286	0
M16.34	Erythroid cells	A36.2	-5.71429	-5.71429	2.85714	8.57143	8.57143	5.71429	5.71429	8.57143	5.71429
M16.82	Erythroid cells	A36.3	6.25	0	-6.25	0	18.75	0	6.25	18.75	12.5
M15.97	Erythroid cells	A36.4	0	0	0	0	0	9.09091	9.09091	18.1818	-9.09091
M16.88	Erythroid cells	A36.5	-7.69231	0	15.3846	7.69231	0	0	0	7.69231	0
M14.51	Erythroid cells	A36.6	0	0	8.33333	0	8.33333	8.33333	0	0	0
M9.2	Erythroid cells	A37.1	0	0	3.7037	14.8148	0	0	0	7.40741	0
M11.2	Erythroid cells	A37.10	-6.45161	0	0	3.22581	12.9032	3.22581	9.67742	16.129	0
M11.4	Erythroid cells	A37.11	-4.16667	0	-4.16667	0	0	12.5	4.16667	12.5	0
M11.3	Erythroid cells	A37.2	0	-5.26316	-5.26316	5.26316	10.5263	0	0	10.5263	10.5263
M12.11	Erythroid cells	A37.3	0	-5.26316	0	10.5263	0	0	0	5.26316	0
M13.30	Erythroid cells	A37.4	-4.34783	0	0	8.69565	4.34783	0	4.34783	4.34783	0
M14.53	Erythroid cells	A37.5	0	-7.69231	0	0	0	7.69231	0	0	0
M15.53	Erythroid cells	A37.6	0	0	0	10.5263	10.5263	0	0	0	0
M15.74	Erythroid cells	A37.7	0	0	0	0	6.66667	6.66667	-6.66667	-6.66667	0
M15.100	Erythroid cells	A37.8	0	0	14.2857	0	14.2857	0	0	7.14286	7.14286
M13.26	Erythroid cells	A37.9	3.0303	0	-6.06061	0	6.06061	0	0	3.0303	3.0303
M16.96	Erythroid cells	A38.1	5.55556	5.55556	0	5.55556	5.55556	5.55556	0	11.1111	0
M10.4	Neutrophil activation	A38.2	-10	0	20	0	10	10	10	0	0
M12.9	Erythroid cells	A38.3	0	0	-2.77778	-5.55556	0	5.55556	5.55556	8.33333	2.77778
M14.68	Erythroid cells	A38.4	6.66667	0	0	-6.66667	6.66667	6.66667	0	6.66667	0
M15.49	Cell death	A4.1	0	0	15	0	5	0	15	5	0
M16.72	TBD	A4.10	-3.84615	7.69231	11.5385	7.69231	19.2308	11.5385	7.69231	3.84615	0
M16.15	Cell death	A4.2	-3.77358	1.88679	9.43396	1.88679	3.77358	1.88679	0	7.54717	0
M16.77	Antigen presentation	A4.3	7.69231	7.69231	7.69231	7.69231	0	-7.69231	0	0	0
M16.43	Gene transcription	A4.4	-5.71429	0	5.71429	0	2.85714	14.2857	0	8.57143	0
M16.69	Lipid metabolism	A4.5	-4	0	12	-8	4	4	4	8	0
M16.50	Protein modification	A4.6	-6.45161	0	32.2581	0	3.22581	9.67742	3.22581	9.67742	3.22581
M16.11	Protein synthesis	A4.7	0	9.09091	7.57576	1.51515	4.54545	3.0303	7.57576	16.6667	1.51515
M15.75	TBD	A4.8	0	6.66667	6.66667	0	6.66667	0	0	6.66667	0
M15.25	TBD	A4.9	-6.66667	0	6.66667	-3.33333	3.33333	6.66667	6.66667	3.33333	-10
M16.57	B cells	A5.1	-7.40741	3.7037	7.40741	-3.7037	11.1111	7.40741	3.7037	11.1111	3.7037
M16.111	TBD	A5.10	0	8.33333	16.6667	8.33333	8.33333	0	0	0	0
M16.95	B cells	A5.2	-6.66667	0	6.66667	6.66667	13.3333	0	6.66667	20	0
M15.5	Protein modification	A5.3	0	2.12766	2.12766	-2.12766	2.12766	2.12766	4.25532	4.25532	-4.25532
M16.13	Protein modification	A5.4	-6.06061	9.09091	21.2121	-1.51515	4.54545	10.6061	0	1.51515	-1.51515
M16.99	Protein modification	A5.5	-6.66667	0	26.6667	0	6.66667	6.66667	6.66667	13.3333	6.66667
M16.36	Gene transcription	A5.6	-6.81818	0	22.7273	2.27273	2.27273	-2.27273	4.54545	9.09091	0
M16.84	Protein phosphorylation	A5.7	-10	-5	15	0	15	10	15	15	0
M16.65	TGF-beta	A5.8	-11.5385	3.84615	30.7692	0	7.69231	11.5385	7.69231	7.69231	0
M16.18	TBD	A5.9	0	6.89655	12.069	0	3.44828	8.62069	0	6.89655	3.44828
M14.54	Cell cycle	A6.1	0	0	8.33333	0	0	0	16.6667	25	0
M14.15	Protein modification	A6.10	-4.54545	4.54545	13.6364	-4.54545	9.09091	22.7273	13.6364	13.6364	0
M15.92	Protein modification	A6.11	0	0	21.4286	0	0	0	21.4286	0	0
M15.9	T cells	A6.12	0	5.40541	2.7027	-2.7027	5.40541	5.40541	2.7027	8.10811	-2.7027
M15.34	T cells	A6.13	-3.44828	10.3448	6.89655	6.89655	10.3448	17.2414	3.44828	13.7931	0
M15.98	T cells	A6.14	-11.7647	17.6471	23.5294	0	0	0	11.7647	29.4118	0
M16.24	T cells	A6.15	-5	1.66667	11.6667	-1.66667	5	10	3.33333	10	-1.66667
M16.3	T cells	A6.16	-9.25926	1.85185	23.1481	3.7037	5.55556	10.1852	1.85185	5.55556	0
M14.40	Cellular respiration	A6.17	-12.5	0	0	0	0	0	6.25	0	0
M15.45	Platelet	A6.18	0	8.33333	12.5	4.16667	16.6667	4.16667	0	0	4.16667
M15.1	TBD	A6.19	-1.53846	4.61538	9.23077	1.53846	6.15385	4.61538	13.8462	7.69231	3.07692
M15.27	Cell cycle	A6.2	7.14286	7.14286	10.7143	3.57143	3.57143	-3.57143	7.14286	7.14286	0
M15.2	TBD	A6.20	-6.12245	2.04082	6.12245	0	8.16327	14.2857	6.12245	0	2.04082
M15.11	TBD	A6.21	0	2.5641	7.69231	0	0	0	7.69231	7.69231	0
M15.15	TBD	A6.22	0	2.94118	14.7059	-2.94118	0	8.82353	14.7059	14.7059	2.94118
M15.22	TBD	A6.23	-6.06061	6.06061	15.1515	0	3.0303	9.09091	0	6.06061	3.0303
M15.71	TBD	A6.24	0	0	10.5263	5.26316	5.26316	0	15.7895	21.0526	0
M14.37	TBD	A6.25	-25	0	6.25	0	0	6.25	6.25	18.75	0
M15.80	TBD	A6.26	-5.55556	0	0	0	5.55556	5.55556	11.1111	11.1111	0
M15.96	TBD	A6.27	-6.66667	0	6.66667	6.66667	6.66667	6.66667	13.3333	6.66667	0
M16.4	TBD	A6.28	-6.45161	5.37634	16.129	0	7.52688	10.7527	5.37634	12.9032	2.15054
M16.8	TBD	A6.29	-2.08333	4.16667	15.625	0	4.16667	11.4583	11.4583	11.4583	0
M14.55	Gene transcription	A6.3	0	6.66667	0	0	20	6.66667	13.3333	13.3333	0
M16.14	TBD	A6.30	-1.47059	2.94118	13.2353	2.94118	8.82353	4.41176	8.82353	13.2353	1.47059
M16.25	TBD	A6.31	-3.84615	1.92308	15.3846	0	3.84615	11.5385	11.5385	5.76923	-1.92308
M16.31	TBD	A6.32	-4.08163	8.16327	8.16327	0	12.2449	10.2041	6.12245	18.3673	4.08163
M16.54	TBD	A6.33	-6.25	6.25	18.75	3.125	6.25	3.125	6.25	12.5	0
M16.59	TBD	A6.34	0	4.16667	4.16667	0	4.16667	4.16667	4.16667	8.33333	0
M16.81	TBD	A6.35	-10.5263	0	10.5263	0	5.26316	21.0526	5.26316	0	0
M16.105	TBD	A6.36	0	7.69231	7.69231	-7.69231	0	7.69231	15.3846	15.3846	23.0769
M15.10	Gene transcription	A6.4	-4.7619	2.38095	7.14286	2.38095	4.7619	4.7619	4.7619	9.52381	2.38095
M15.40	Gene transcription	A6.5	0	0	9.09091	0	4.54545	4.54545	13.6364	9.09091	0
M15.42	Gene transcription	A6.6	-4.16667	4.16667	4.16667	0	8.33333	4.16667	4.16667	0	-4.16667
M15.83	Gene transcription	A6.7	7.14286	0	0	0	14.2857	14.2857	0	7.14286	0
M15.19	Gene transcription	A6.8	-3.0303	9.09091	12.1212	0	0	-3.0303	12.1212	15.1515	0
M14.14	Protein modification	A6.9	8.33333	4.16667	-8.33333	8.33333	0	-8.33333	16.6667	16.6667	-8.33333
M16.40	Monocytes	A7.1	-2.77778	-2.77778	-2.77778	2.77778	2.77778	-2.77778	2.77778	0	2.77778
M15.61	Monocytes	A7.2	4.7619	9.52381	4.7619	-4.7619	9.52381	4.7619	9.52381	14.2857	-4.7619
M16.83	Cell adhesion	A7.3	0	0	4.7619	-4.7619	4.7619	0	4.7619	9.52381	0
M15.6	Cell cycle	A7.4	-2.22222	4.44444	11.1111	0	2.22222	4.44444	15.5556	11.1111	2.22222
M15.59	TBD	A7.5	0	5.55556	0	-5.55556	0	11.1111	11.1111	11.1111	0
M15.95	TBD	A7.6	0	-9.09091	-9.09091	0	0	9.09091	27.2727	18.1818	0
M16.104	Cell cycle	A8.1	-9.09091	9.09091	0	0	-9.09091	18.1818	9.09091	9.09091	-9.09091
M16.30	Complement	A8.2	7.14286	0	7.14286	4.7619	11.9048	7.14286	11.9048	9.52381	-2.38095
M16.6	Monocytes	A8.3	0	6.97674	13.9535	3.48837	2.32558	2.32558	11.6279	8.13953	1.16279
M15.39	TBD	A8.4	0	0	7.69231	-3.84615	3.84615	3.84615	19.2308	7.69231	0
M16.29	TBD	A8.5	-6.12245	4.08163	14.2857	2.04082	6.12245	10.2041	14.2857	4.08163	-2.04082
M16.39	TBD	A8.6	-5.55556	2.77778	11.1111	5.55556	8.33333	-2.77778	5.55556	16.6667	2.77778
M16.53	TBD	A8.7	-3.7037	0	22.2222	-3.7037	7.40741	18.5185	11.1111	3.7037	7.40741
M16.106	TBD	A8.8	9.09091	9.09091	18.1818	0	0	9.09091	9.09091	9.09091	0
M10.2	Protein synthesis	A9.1	0	6.25	18.75	0	6.25	6.25	6.25	0	0
